# Temporal genomic imprinting regulates grain filling in barley

**DOI:** 10.64898/2026.11.04.764152

**Authors:** Martin Kovacik, Adam Lampar, Anna Nowicka, Marta Peirats-Llobet, Peter Šály, Kay Trafford, Zuzana Korchanová, Kateřina Kaduchová, Beáta Strejčková, Magnus Wohlfahrt Rasmussen, Søren Knudsen, Aparna Sreeprakash, Marie Červenková, Tereza Dobisová, Christoph Dockter, James Whelan, Clément Lafon Placette, Ales Pecinka

## Abstract

In cereals, the persistent endosperm accumulates starch and storage proteins, making their grains a major source of food and feed^1–3^. Early grain development is epigenetically controlled through the parent-of-origin-specific expression of imprinted genes in the endosperm that regulate endosperm proliferation, nutrient accumulation and embryo nourishment^4–6^. Imprinted genes have been identified in several major cereals, and a few have been functionally characterized^7–14^. However, it is unclear how imprinted genes regulate the accumulation of storage compounds in cereal grains. Through spatiotemporal transcriptome analysis of 255 imprinted genes in barley (*Hordeum vulgare*), we identify endosperm transfer cells in grains as a hotspot of expression of imprinted genes. Furthermore, we show that the transcription factor *LYS3* dynamically regulates grain filling in barley through early expression of the maternal allele, followed by partial activation of the paternal allele.

**One-sentence summary:** We identified imprinted genes in developing barley endosperm and characterized transcription factor *LYS3* as a temporally maternally expressed gene, uniparentally regulating barley grain filling.
