## Supplemental Dataset 6 for "Temporal genomic imprinting regulates grain filling in barley"

### Sheet: Supplemental Data Set S5
Supplemental Data Set 6. KEGG pathway enrichment of maternaly (MEG) and paternaly expressed genes (PEGs). List of enriched pathways with its descriptions, gene and background ratio, fold enrichment, adjusted p-value and imprinted genes within pathway.
Imprinting	KEGG category	KEGG subcategory	KEGG ID	KEGG Description	GeneRatio	BgRatio	RichFactor	FoldEnrichment	zScore	pvalue	p.adjust	qvalue	geneID	Gene count
MEGs	Genetic Information Processing	Folding, sorting and degradation	hvg04120	Ubiquitin mediated proteolysis	6/21	227/21531	0.0264317	27.1001	12.3519	6.11122e-08	1.10002e-06	7.07615e-07	LOC123407573, LOC123410115, LOC123411148, LOC123411201, LOC123411539, LOC123439208	6
MEGs	Genetic Information Processing	Chromosome	hvg03083	Polycomb repressive complex	4/21	95/21531	0.0421053	43.1699	12.8708	2.00938e-06	1.80844e-05	1.16332e-05	LOC123410115, LOC123411148, LOC123411201, LOC123411539	4
MEGs	Genetic Information Processing	Folding, sorting and degradation	hvg04141	Protein processing in endoplasmic reticulum	5/21	282/21531	0.0177305	18.1788	9.07319	6.37418e-06	3.82451e-05	2.46021e-05	LOC123410115, LOC123411148, LOC123411201, LOC123411539, LOC123449776	5
MEGs	Environmental Information Processing	Signal transduction	hvg04075	Plant hormone signal transduction	4/21	453/21531	0.00883002	9.0533	5.41277	0.000870974	0.00391938	0.00252124	LOC123411187, LOC123414958, LOC123444840, LOC123452378	4
MEGs	Genetic Information Processing	Folding, sorting and degradation	hvg03018	RNA degradation	2/21	115/21531	0.0173913	17.8311	5.65461	0.0055577	0.0200077	0.0128705	LOC123431497, LOC123452562	2
MEGs	Metabolism	Biosynthesis of other secondary metabolites	hvg00901	Indole alkaloid biosynthesis	1/21	17/21531	0.0588235	60.3109	7.64381	0.0164581	0.0493742	0.0317612	LOC123441063	1
PEGs	Environmental Information Processing	Signal transduction	hvg04075	Plant hormone signal transduction	6/20	453/21531	0.013245	14.2589	8.69661	2.53219e-06	4.55794e-05	2.39892e-05	LOC123410686, LOC123413179, LOC123446876, LOC123446879, LOC123450960, LOC123450962	6
PEGs	Genetic Information Processing	Folding, sorting and degradation	hvg04120	Ubiquitin mediated proteolysis	3/20	227/21531	0.0132159	14.2275	6.10897	0.00115472	0.0103925	0.00546973	LOC123441302, LOC123442461, LOC123452622	3
PEGs	Genetic Information Processing	Folding, sorting and degradation	hvg04141	Protein processing in endoplasmic reticulum	3/20	282/21531	0.0106383	11.4527	5.38752	0.0021485	0.012891	0.00678474	LOC123395168, LOC123403006, LOC123444880	3
