## Supplemental Dataset 8 for "Temporal genomic imprinting regulates grain filling in barley"

### Sheet: List1
Supplementary Data Set 8. List of imprinted genes from hexaploid wheat and its progenitors, and their assignments to orthogroups. Hv - Hordeum vulgare, At - Aegilops tauschii, Tt - Triticum turgidum, Ta - Triticum aestivum.
GeneID	Orthogroup	Species
TraesCS7A02G202500	OG0024735	At
TraesCS7D02G205900	OG0024735	At
TraesCS7A02G202600	OG0024735	At
TraesCS7B02G109600	OG0024735	At
TraesCS1B02G253000	OG0013269	At
TraesCS1A02G241100	OG0013269	At
TraesCS1D02G241100	OG0013269	At
TraesCS3B02G206000	OG0001735	At
TraesCS3D02G182000	OG0001735	At
TraesCS5D02G541800	OG0027745	At
TraesCS7D02G036100	OG0023936	At Tt
TraesCSU02G065300	OG0000181	At Tt
TraesCS7A02G040700	OG0000181	At Tt
TraesCS7A02G040700	OG0023936	At Tt
TraesCS5A02G014000	OG0028168	At Ta
TraesCS5D02G019500	OG0028168	At Ta
TraesCS5B02G012700	OG0028168	At Ta
TraesCS2D02G341200	OG0008783	At
TraesCS2B02G362200	OG0008783	At
TraesCS6D02G082900	OG0019829	At
TraesCS6B02G127800	OG0019829	At
TraesCS6A02G099600	OG0019829	At
TraesCS5D02G397300	OG0015436	At
TraesCS5B02G392500	OG0015436	At
TraesCS5A02G387400	OG0015436	At
TraesCS3A02G048300	OG0003551	Hv At
TraesCS3B02G050100	OG0003551	Hv At
TraesCS3B02G033800	OG0003551	Hv At
TraesCS3D02G031300	OG0003551	Hv At
TraesCS7A02G169100	OG0010308	At
TraesCS7B02G073900	OG0010308	At
TraesCS7D02G170200	OG0010308	At
TraesCS6D02G133700	OG0034150	At
TraesCS6B02G172900	OG0034150	At
TraesCS7D02G230000	OG0013351	Hv At
TraesCS7B02G195200	OG0013351	Hv At
TraesCS7A02G229400	OG0013351	Hv At
TraesCS6D02G046900	OG0034630	At
TraesCS5D02G469500	OG0007727	At Ta
TraesCS2D02G091500	OG0009780	Hv At Ta
TraesCS2A02G092500	OG0009780	Hv At Ta
TraesCS2D02G091900	OG0009780	Hv At Ta
TraesCS7A02G170600	OG0008447	Hv At Ta
TraesCS7B02G075600	OG0008447	Hv At Ta
TraesCS7D02G171300	OG0008447	Hv At Ta
TraesCS5A02G274700	OG0019600	At
TraesCS5D02G282300	OG0019600	At
TraesCS5B02G274400	OG0019600	At
TraesCS5B02G484300	OG0022615	Hv At
TraesCS5D02G484300	OG0022615	Hv At
TraesCS5A02G471800	OG0022615	Hv At
TraesCS2D02G013500	OG0024480	At Ta
TraesCS2A02G012700	OG0024480	At Ta
TraesCS2B02G005200	OG0024480	At Ta
TraesCS3A02G410400	OG0007692	At Tt
TraesCS3D02G405000	OG0007692	At Tt
TraesCS3B02G443700	OG0007692	At Tt
TraesCS3A02G410300	OG0007692	At Tt
TraesCS7A02G127900	OG0006366	At
TraesCS3D02G288300	OG0004823	At Ta
TraesCS4B02G325900	OG0005965	Hv At
TraesCS5A02G498100	OG0005965	Hv At
TraesCS4D02G322800	OG0005965	Hv At
TraesCS2A02G548100	OG0010917	At
TraesCS2B02G579000	OG0010917	At
TraesCS2D02G549200	OG0010917	At
TraesCS7D02G189900	OG0013101	Hv At Ta
TraesCS7B02G094000	OG0013101	Hv At Ta
TraesCS7A02G189200	OG0013101	Hv At Ta
TraesCS3A02G372100	OG0000550	Hv At Ta
TraesCS3A02G371900	OG0000550	Hv At Ta
TraesCS3D02G365000	OG0000550	Hv At Ta
TraesCS3B02G404500	OG0000550	Hv At Ta
TraesCS3A02G372200	OG0000550	Hv At Ta
TraesCS3A02G372000	OG0000550	Hv At Ta
TraesCS3B02G404400	OG0000550	Hv At Ta
TraesCS6A02G363900	OG0012808	At Tt
TraesCS6B02G398500	OG0012808	At Tt
TraesCS7A02G016100	OG0015299	At
TraesCS7D02G012700	OG0015299	At
TraesCS4A02G480800	OG0015299	At
TraesCS3B02G161500	OG0017840	Hv At
TraesCS3D02G144000	OG0017840	Hv At
TraesCS5B02G139700	OG0000839	At Tt
TraesCS5A02G141400	OG0000839	At Tt
TraesCS5D02G150900	OG0000839	At Tt
TraesCS4D02G297900	OG0014649	Hv At
TraesCS4A02G006100	OG0014649	Hv At
TraesCS4B02G299000	OG0014649	Hv At
TraesCS3A02G153700	OG0005736	At
TraesCS3B02G180300	OG0005736	At
TraesCS3D02G161100	OG0005736	At
TraesCS5B02G298100	OG0019513	Hv At
TraesCS5D02G305600	OG0019513	Hv At
TraesCS2A02G017800	0	At
TraesCS2D02G078400	0	At
TraesCS7B02G315400	0	At
TraesCS7D02G408600	0	At
TraesCS3D02G418400	OG0000832	At
TraesCS3D02G418400	OG0034557	At
TraesCS3B02G458800	OG0000832	At
TraesCS3A02G423200	OG0000832	At
TraesCS3A02G423200	OG0034557	At
TraesCS6D02G027100	OG0001055	Hv At Tt
TraesCS6A02G023900	OG0001055	Hv At Tt
TraesCS6D02G027200	OG0001055	Hv At Tt
TraesCS7D02G152700	OG0000507	At Tt Ta
TraesCS6D02G032400	OG0000064	At Tt
TraesCSU02G079200	OG0000064	At Tt
TraesCS6B02G040800	OG0000064	At Tt
TraesCS3B02G100300	OG0000120	At
TraesCS3D02G085200	OG0000120	At
TraesCS7A02G473800	OG0000120	At
TraesCS4A02G039400	OG0021849	At Tt
TraesCS4B02G266100	OG0021849	At Tt
TraesCS4D02G266000	OG0021849	At Tt
TraesCS3A02G440800	0	At
TraesCS3B02G474900	OG0000177	At
TraesCS3D02G433400	OG0000177	At
TraesCS6A02G296100	OG0006109	At
TraesCS6B02G429900	OG0016259	Hv At Tt
TraesCS6D02G374100	OG0016259	Hv At Tt
TraesCS6A02G389500	OG0016259	Hv At Tt
TraesCS5D02G411500	0	At
TraesCS7B02G364000	OG0015436	At
TraesCS4A02G245500	OG0001468	At
TraesCS4D02G068700	OG0001468	At
TraesCS7D02G206700	OG0008529	At Tt
TraesCS7B02G110600	OG0008529	At Tt
TraesCS7A02G203600	OG0008529	At Tt
TraesCS6B02G131400	OG0026196	At
TraesCS7A02G396900	OG0002532	At
TraesCS5B02G269800	OG0002532	At
TraesCS2B02G283100	OG0002532	At
TraesCS6B02G218800	OG0002532	At
TraesCS7D02G238800	OG0002532	At
TraesCS2B02G265000	OG0002532	At
TraesCS1B02G458200	OG0002532	At
TraesCS1D02G165300	OG0008871	At
TraesCS1B02G190900	OG0008871	At
TraesCS1B02G190900	OG0034962	At
TraesCS1A02G173500	0	At
TraesCS7D02G298800	OG0013334	At Tt
TraesCS7B02G203600	OG0013334	At Tt
TraesCS7A02G303400	OG0013334	At Tt
TraesCS5A02G505300	OG0003050	At
TraesCS4D02G331100	OG0003050	At
TraesCS4B02G335500	0	At
TraesCS1B02G362800	OG0007445	At Tt Ta
TraesCS1D02G351200	OG0007445	At Tt Ta
TraesCS1A02G348200	OG0007445	At Tt Ta
TraesCS5A02G206400	OG0009780	Hv At Ta
TraesCS5D02G212600	OG0009780	Hv At Ta
TraesCS3B02G372800	OG0009780	Hv At Ta
TraesCS5A02G491600	OG0028324	At Ta
TraesCS4B02G320400	OG0026670	At Ta
TraesCS4D02G316900	OG0028324	At Ta
TraesCS7D02G227600	OG0026098	Hv At
TraesCS7A02G226800	OG0026098	Hv At
TraesCS1B02G426200	OG0000169	Hv At
TraesCS1D02G405800	OG0000169	Hv At
TraesCS1A02G398300	OG0000169	Hv At
TraesCS2B02G010800	OG0001122	Hv At
TraesCS2A02G010600	OG0001122	Hv At
TraesCS2D02G011200	OG0001122	Hv At
TraesCS4D02G008800	OG0033741	At
TraesCS5D02G102400	OG0006218	At
TraesCS5B02G096100	OG0006218	At
TraesCS5A02G090400	OG0006218	At
TraesCS6B02G467600	OG0009622	At Tt Ta
TraesCS6D02G405000	OG0009622	At Tt Ta
TraesCS1A02G004400	OG0009622	At Tt Ta
TraesCS3D02G018000	OG0015290	At
TraesCS3B02G018100	OG0015290	At
TraesCS3A02G028000	OG0015290	At
TraesCS6D02G011700	0	At
TraesCS6A02G007400	OG0002648	At Tt Ta
TraesCS6B02G012700	OG0002648	At Tt Ta
TraesCS2D02G340700	OG0006905	At
TraesCS2B02G360400	OG0006905	At
TraesCS2A02G322400	OG0006905	At
TraesCS7D02G014800	OG0002775	At Ta
TraesCS7A02G017500	OG0002775	At Ta
TraesCS4A02G474200	OG0002775	At Ta
TraesCS2B02G409300	OG0010838	Hv At
TraesCS2D02G388800	OG0010838	Hv At
TraesCS2A02G389900	OG0010838	Hv At
TraesCS1B02G005600	OG0008872	At
TraesCS1A02G004200	OG0008872	At
TraesCS1D02G003300	OG0008872	At
TraesCS6D02G045400	OG0009656	At Ta
TraesCS1A02G388900	OG0009656	At Ta
TraesCS6B02G054500	OG0009656	At Ta
TraesCS7B02G431100	OG0002278	At Ta
TraesCS7D02G504900	OG0002278	At Ta
TraesCS7A02G514600	OG0002278	At Ta
TraesCS4B02G355800	OG0026674	Hv At Ta
TraesCS5A02G525000	0	At
TraesCS4D02G349200	OG0026674	Hv At Ta
TraesCS2A02G128400	0	At
TraesCS2B02G150500	0	At
TraesCS2D02G130900	0	At
TraesCS1A02G419500	OG0004741	At
TraesCS1B02G449600	OG0004741	At
TraesCS1D02G427300	OG0004741	At
TraesCS2B02G096600	OG0013461	At
TraesCS3A02G306700	0	At
TraesCS3D02G295200	0	At
TraesCS3B02G329800	OG0000206	Hv At
TraesCS7A02G009400	0	At
TraesCS4A02G485800	OG0030689	At Ta
TraesCS7D02G008900	0	At
TraesCS2B02G122800	OG0026345	Hv At
TraesCS2A02G105800	OG0026345	Hv At
TraesCS4D02G084700	OG0009266	Hv At
TraesCS4B02G087400	OG0009266	Hv At
TraesCS4A02G229000	OG0009266	Hv At
TraesCS4D02G009800	OG0019066	At
TraesCSU02G214800	OG0019066	At
TraesCS2B02G065300	OG0010660	At
TraesCS2A02G052400	OG0010660	At
TraesCSU02G023000	OG0010660	At
TraesCS1D02G031600	OG0023492	At
TraesCS1B02G037800	OG0023492	At
TraesCS2A02G492400	OG0010891	At
TraesCS2D02G492700	0	At
TraesCS2B02G520600	0	At
TraesCS4D02G009500	OG0027591	At
TraesCS4B02G011400	OG0027591	At
TraesCS4A02G302400	OG0027591	At
TraesCS5B02G543400	OG0009756	At Tt
TraesCS4A02G329000	OG0009756	At Tt
TraesCS5D02G544800	OG0009756	At Tt
TraesCS5D02G266500	OG0015839	At Tt
TraesCS5A02G258500	0	At
TraesCS1D02G226400	0	At
TraesCS1A02G225000	OG0020745	At Tt Ta
TraesCS2B02G136700	0	At
TraesCS1B02G238200	OG0020745	At Tt Ta
TraesCS1D02G371200	0	Tt
TraesCS1A02G365800	OG0007230	Hv Tt
TraesCS1B02G383400	0	Tt
TraesCS3D02G028300	OG0000247	Tt Ta
TraesCS3D02G028400	OG0000247	Tt Ta
TraesCS1A02G168400	OG0005636	Tt
TraesCS1A02G168400	OG0028825	Tt
TraesCS1D02G166400	OG0005636	Tt
TraesCS1B02G188500	OG0005636	Tt
TraesCS1B02G188500	OG0028825	Tt
TraesCS4A02G014700	OG0026600	Hv Tt
TraesCS4D02G288100	OG0026600	Hv Tt
TraesCS4A02G351200	OG0003096	Tt
TraesCS4A02G351100	OG0003096	Tt
TraesCS4A02G351300	OG0003096	Tt
TraesCS5B02G522200	OG0003096	Tt
TraesCS4A02G351400	OG0003096	Tt
TraesCS5D02G521000	OG0003096	Tt
TraesCS4A02G351000	OG0003096	Tt
TraesCS2B02G529200	OG0006736	Hv Tt
TraesCS7B02G266700	OG0002754	Hv Tt
TraesCS7A02G361200	OG0002754	Hv Tt
TraesCS7D02G361900	OG0002754	Hv Tt
TraesCS4A02G193600	OG0014729	Tt
TraesCS4D02G119700	OG0014729	Tt
TraesCS4B02G121500	OG0014729	Tt
TraesCSU02G207000	OG0000247	Tt Ta
TraesCS3B02G055000	OG0000247	Tt Ta
TraesCSU02G206900	OG0000247	Tt Ta
TraesCS3A02G097100	OG0001622	Tt
TraesCS3D02G097600	OG0001622	Tt
TraesCS3B02G112800	OG0001622	Tt
TraesCS5A02G333800	OG0002120	Tt
TraesCS5B02G333400	OG0002120	Tt
TraesCS4B02G065800	0	Tt
TraesCS6A02G130800	0	Tt
TraesCS5B02G154100	OG0022476	Hv Tt Ta
TraesCS5A02G155900	OG0022476	Hv Tt Ta
TraesCS5D02G161000	OG0022476	Hv Tt Ta
TraesCS4A02G429600	OG0027652	Tt
TraesCS4D02G141700	0	Tt
TraesCS7A02G002800	0	Tt
TraesCS1A02G235900	OG0007099	Tt
TraesCS1D02G236400	OG0007099	Tt
TraesCS1B02G247900	OG0007099	Tt
TraesCS6B02G248800	OG0028688	Tt
TraesCS6B02G031200	0	Tt
TraesCS4B02G154800	0	Tt
TraesCS6A02G267900	0	Tt
TraesCS6A02G297600	0	Tt
TraesCSU02G067100	0	Tt
TraesCS4A02G068000	0	Tt
TraesCS7A02G439000	0	Tt
TraesCS3A02G532800	0	Tt
TraesCS5A02G195300	0	Tt
TraesCS1A02G118600	0	Tt
TraesCS3A02G480800	0	Tt
TraesCS5A02G104700	0	Tt
TraesCS5A02G021200	0	Tt
TraesCS6B02G315300	OG0012731	Tt
TraesCS3B02G055100	OG0000247	Tt Ta
TraesCS5D02G357500	0	Tt
TraesCS5B02G353100	0	Tt
TraesCS5A02G350500	0	Tt
TraesCS4B02G302500	OG0009369	Hv Tt
TraesCS4A02G002700	OG0009369	Hv Tt
TraesCS4D02G301000	OG0009369	Hv Tt
TraesCS4B02G151500	OG0012103	Tt
TraesCS6A02G149100	OG0012103	Tt
TraesCS6A02G295700	0	Tt
TraesCS5D02G207700	OG0000282	Tt
TraesCS4B02G164600	OG0000282	Tt
TraesCS6D02G080700	OG0000282	Tt
TraesCS6D02G347900	OG0000282	Tt
TraesCS3D02G238900	OG0000282	Tt
TraesCS1D02G324900	0	Tt
TraesCS1D02G395000	OG0000282	Tt
TraesCS1A02G402400	OG0035519	Tt
TraesCS1B02G431400	OG0031443	Hv Tt
TraesCS1D02G410100	0	Tt
TraesCS1A02G288500	OG0004410	Tt Ta
TraesCS1D02G287500	OG0020920	Tt Ta
TraesCS1D02G287500	OG0026558	Tt Ta
TraesCS1B02G297900	OG0026558	Tt Ta
TraesCS6A02G007700	OG0006102	Tt
TraesCS4D02G071100	OG0005981	Tt
TraesCS4A02G242800	OG0005981	Tt
TraesCS1B02G283000	OG0010473	Hv Tt Ta
TraesCS3B02G054900	OG0000247	Tt Ta
TraesCS7B02G054700	OG0000507	At Tt Ta
TraesCS7A02G138900	OG0000507	At Tt Ta
TraesCS7B02G054800	OG0000507	At Tt Ta
TraesCSU02G103900	OG0000507	At Tt Ta
TraesCS5B02G177400	OG0001652	Tt Ta
TraesCSU02G194400	OG0035028	Tt Ta
TraesCS5A02G179600	OG0001652	Tt Ta
TraesCSU02G224600	OG0035028	Tt Ta
TraesCS5D02G184200	OG0001652	Tt Ta
TraesCS5D02G184200	OG0028384	Tt Ta
TraesCS5A02G448700	OG0012079	Tt Ta
TraesCS5B02G456100	OG0012079	Tt Ta
TraesCS6B02G012600	OG0006102	Tt
TraesCS6D02G011800	OG0006102	Tt
TraesCS6A02G006600	OG0006102	Tt
TraesCS7A02G380000	OG0020038	Hv Tt
TraesCS7D02G376500	OG0020038	Hv Tt
TraesCS7B02G281900	OG0020038	Hv Tt
TraesCS3B02G030700	OG0000247	Tt Ta
TraesCS5D02G551300	OG0000435	Tt
TraesCS5B02G563700	OG0000435	Tt
TraesCS4A02G315800	OG0000435	Tt
TraesCS6B02G449700	OG0034793	Tt Ta
TraesCS6D02G389000	OG0034793	Tt Ta
TraesCS3A02G327900	OG0007262	Tt
TraesCS3D02G321400	OG0007262	Tt
TraesCS3B02G357400	OG0007262	Tt
TraesCS6B02G223800	0	Tt
TraesCSU02G163000	OG0001447	Tt
TraesCS2B02G142900	OG0008806	Tt
TraesCS7A02G286500	0	Tt
TraesCS5A02G326000	OG0001502	Tt
TraesCS5A02G145500	0	Tt
TraesCS5B02G144100	OG0015782	Tt
TraesCS5D02G147100	0	Tt
TraesCS5A02G397300	0	Tt
TraesCS5D02G142400	OG0000027	Tt
TraesCS4D02G158700	OG0000027	Tt
TraesCS6D02G209800	OG0000027	Tt
TraesCS5D02G119300	OG0000027	Tt
TraesCS3D02G152200	OG0000027	Tt
TraesCS4B02G081000	OG0000027	Tt
TraesCS3D02G356200	OG0000027	Tt
TraesCS7A02G409000	OG0000027	Tt
TraesCS6D02G108300	OG0000027	Tt
TraesCS4A02G139000	OG0018288	Tt
TraesCS4B02G155200	OG0018288	Tt
TraesCS4D02G167100	OG0018288	Tt
TraesCS1B02G429800	OG0024261	Tt
TraesCS1D02G408800	OG0024261	Tt
TraesCS1A02G401400	OG0024261	Tt
TraesCS5A02G547900	OG0002487	Hv Tt
TraesCS4B02G381900	OG0002487	Hv Tt
TraesCS4D02G357800	OG0002487	Hv Tt
TraesCS6A02G248700	OG0019754	Hv Tt
TraesCS6D02G230800	OG0019754	Hv Tt
TraesCS6B02G276100	OG0019754	Hv Tt
TraesCS1D02G055000	OG0001059	Hv Tt Ta
TraesCS1B02G071300	OG0001059	Hv Tt Ta
TraesCS1A02G054200	OG0001059	Hv Tt Ta
TraesCS3D02G322900	OG0002914	Tt
TraesCS3A02G329400	OG0002914	Tt
TraesCS3B02G359600	OG0002914	Tt
TraesCS5D02G467900	0	Tt
TraesCS6A02G066700	OG0007692	At Tt
TraesCSU02G117400	OG0007692	At Tt
TraesCS5D02G511600	OG0024501	Tt Ta
TraesCS4A02G361700	OG0024501	Tt Ta
TraesCS3A02G356500	0	Tt
TraesCS3B02G389300	0	Tt
TraesCS3D02G350500	OG0023575	Tt
TraesCS3A02G233400	0	Tt
TraesCS3B02G054800	OG0000247	Tt Ta
TraesCS7D02G507600	0	Tt
TraesCS7B02G433800	OG0000788	Tt
TraesCS7A02G517700	OG0000788	Tt
TraesCS3A02G429100	OG0023498	Tt
TraesCS3D02G424600	OG0023498	Tt
TraesCS3B02G466800	OG0023498	Tt
TraesCS1A02G358600	OG0011628	Tt Ta
TraesCS1D02G363500	OG0011628	Tt Ta
TraesCS1B02G375100	OG0011628	Tt Ta
TraesCS1B02G327100	OG0009059	Tt Ta
TraesCS1D02G315400	OG0009059	Tt Ta
TraesCS1A02G315200	OG0009059	Tt Ta
TraesCS6B02G449900	OG0010132	Hv Tt Ta
TraesCS6D02G389200	OG0010132	Hv Tt Ta
TraesCS6A02G405500	OG0010132	Hv Tt Ta
TraesCS5A02G246000	OG0002613	Hv Tt
TraesCS5B02G243400	OG0002613	Hv Tt
TraesCS5D02G252600	OG0002613	Hv Tt
TraesCS2A02G149100	OG0011129	Tt
TraesCS2D02G153900	OG0011129	Tt
TraesCS2B02G174000	OG0011129	Tt
TraesCS7D02G251600	OG0008509	Tt
TraesCS7B02G137700	OG0008509	Tt
TraesCS7A02G252900	OG0008509	Tt
TraesCS6D02G276400	OG0016200	Tt
TraesCS6B02G325900	OG0016200	Tt
TraesCS6A02G296000	OG0016200	Tt
TraesCS2A02G120100	OG0023144	Hv Tt
TraesCS2B02G141000	OG0023144	Hv Tt
TraesCS2D02G122200	OG0023144	Hv Tt
TraesCS4A02G326100	0	Tt
TraesCS5D02G557200	OG0007787	Hv Tt
TraesCS5B02G539000	0	Tt
TraesCS6D02G272500	OG0010252	Hv Tt
TraesCS6A02G291100	OG0010252	Hv Tt
TraesCS6B02G321300	OG0010252	Hv Tt
TraesCS6A02G420600	OG0024602	Tt Ta
TraesCS3D02G080300	0	Tt
TraesCS3A02G079600	0	Tt
TraesCS3B02G095000	0	Tt
TraesCS1A02G181900	OG0004435	Tt
TraesCS1D02G185000	OG0004435	Tt
TraesCS1B02G199100	OG0004435	Tt
TraesCS4D02G112800	OG0018255	Tt
TraesCS4A02G200200	OG0018255	Tt
TraesCS4B02G115100	OG0018255	Tt
TraesCS6A02G420700	OG0009622	At Tt Ta
TraesCS3D02G319200	OG0009116	Tt Ta
TraesCS3B02G354900	OG0009116	Tt Ta
TraesCS3A02G325800	OG0009116	Tt Ta
TraesCS6B02G335500	OG0006363	Tt
TraesCS6D02G286100	OG0006363	Tt
TraesCS6A02G306900	OG0006363	Tt
TraesCS2D02G117000	OG0005602	Tt
TraesCS2A02G118000	OG0005602	Tt
TraesCS2B02G138000	OG0005602	Tt
TraesCS2D02G011300	OG0000371	Tt
TraesCS7B02G402700	OG0000371	Tt
TraesCS7D02G248700	OG0000371	Tt
TraesCS1A02G162000	OG0000371	Tt
TraesCS7A02G444500	OG0000371	Tt
TraesCS5B02G188700	0	Tt
TraesCS5D02G195800	0	Tt
TraesCS5A02G193300	OG0009484	Tt
TraesCS5A02G258400	OG0015839	At Tt
TraesCS5B02G257500	0	Tt
TraesCS5D02G538200	OG0000563	Tt
TraesCS5B02G551800	OG0000563	Tt
TraesCS4A02G333900	OG0000563	Tt
TraesCSU02G163400	OG0006061	Tt
TraesCS2D02G050500	OG0006061	Tt
TraesCSU02G176400	OG0006061	Tt
TraesCS2A02G051300	OG0006061	Tt
TraesCSU02G172700	OG0006061	Tt
TraesCS2B02G064000	OG0006061	Tt
TraesCS7D02G381400	OG0005217	Tt
TraesCS7A02G384900	0	Tt
TraesCS7B02G287800	OG0005217	Tt
TraesCS6B02G099700	OG0021729	Tt
TraesCSU02G133900	OG0021729	Tt
TraesCS6A02G075000	OG0021729	Tt
TraesCS7B02G288100	OG0006616	Tt
TraesCS7D02G381700	OG0006616	Tt
TraesCS7A02G385100	OG0006616	Tt
TraesCS7A02G548500	OG0002780	Tt
TraesCS7B02G472100	OG0002780	Tt
TraesCS7D02G535200	OG0002780	Tt
TraesCS6D02G011700	0	Tt
TraesCS1A02G433500	OG0001995	Tt
TraesCS1D02G443100	OG0001995	Tt
TraesCS1B02G469400	OG0001995	Tt
TraesCS6A02G420800	OG0024602	Tt Ta
TraesCS1A02G427000	0	Tt
TraesCS1D02G436800	OG0003068	Tt
TraesCS1B02G461900	0	Tt
TraesCS2A02G554300	OG0011044	Hv Tt Ta
TraesCS2B02G589800	OG0011044	Hv Tt Ta
TraesCS2D02G560000	OG0011044	Hv Tt Ta
TraesCS1A02G142300	OG0017359	Tt
TraesCS1D02G141300	OG0017359	Tt
TraesCS1B02G159500	OG0017359	Tt
TraesCS1B02G073700	OG0006442	Tt
TraesCS1D02G057300	0	Tt
TraesCS1A02G056600	OG0006442	Tt
TraesCS4A02G273100	OG0000795	Tt
TraesCS4B02G040900	OG0000795	Tt
TraesCS4D02G038300	OG0000795	Tt
TraesCSU02G007800	0	Tt
TraesCS2B02G007700	OG0007034	Tt Ta
TraesCS2D02G016500	0	Tt
TraesCS5A02G546200	OG0021172	Hv Tt
TraesCSU02G130200	OG0021172	Hv Tt
TraesCS4B02G380000	OG0021172	Hv Tt
TraesCS2D02G016900	OG0007034	Tt Ta
TraesCS2D02G013400	OG0007032	Tt
TraesCS2D02G013400	OG0028650	Tt
TraesCS2A02G012600	OG0028650	Tt
TraesCS2B02G001800	0	Tt
TraesCS1D02G226400	0	Tt
TraesCS1A02G339100	OG0023097	Hv Tt
TraesCS3D02G283600	OG0014128	Tt
TraesCS1B02G351400	OG0023097	Hv Tt
TraesCS7D02G196300	OG0013101	Hv At Ta
TraesCS7B02G100300	OG0013101	Hv At Ta
TraesCS7A02G194700	OG0013101	Hv At Ta
TraesCS1B02G479000	OG0002501	Ta
TraesCS1A02G444400	OG0002501	Ta
TraesCS1D02G452600	OG0002501	Ta
TraesCS4B02G383600	OG0019141	Ta
TraesCS3B02G296100	OG0007733	Ta
TraesCS3A02G262700	OG0007733	Ta
TraesCS3D02G262600	OG0002428	Ta
TraesCS3D02G262600	OG0007733	Ta
TraesCS3D02G262600	OG0027468	Ta
TraesCS2D02G010000	OG0014004	Hv Ta
TraesCS2B02G101400	OG0014004	Hv Ta
TraesCS2A02G008400	OG0014004	Hv Ta
TraesCS1A02G444200	OG0002501	Ta
TraesCS1D02G452200	OG0002501	Ta
TraesCS1B02G478700	OG0002501	Ta
TraesCS1B02G315300	OG0011388	Ta
TraesCS1B02G315300	OG0024637	Ta
TraesCS1D02G304600	OG0024637	Ta
TraesCS1A02G304700	OG0003530	Ta
TraesCS3B02G451600	OG0000150	Ta
TraesCS3A02G416600	OG0000150	Ta
TraesCS5D02G196900	OG0000150	Ta
TraesCS3A02G288500	0	Ta
TraesCS3D02G288400	0	Ta
TraesCS1A02G301900	0	Ta
TraesCS3B02G323300	OG0004823	At Ta
TraesCS7D02G072800	OG0012026	Ta
TraesCS7A02G077200	OG0012026	Ta
TraesCS4A02G375700	OG0012026	Ta
TraesCS7D02G536000	OG0013076	Ta
TraesCS7B02G472800	OG0013076	Ta
TraesCS7A02G549500	OG0013076	Ta
TraesCS5D02G395500	OG0018550	Ta
TraesCS5A02G385500	OG0018550	Ta
TraesCS5B02G390500	0	Ta
TraesCS3A02G371800	OG0000550	Hv At Ta
TraesCS3B02G404200	OG0000550	Hv At Ta
TraesCS2D02G087500	OG0026221	Ta
TraesCS2B02G105300	OG0026221	Ta
TraesCS2A02G089400	0	Ta
TraesCS1B02G198200	0	Ta
TraesCS2A02G315200	0	Ta
TraesCS2D02G408900	OG0035117	Ta
TraesCS5D02G469200	OG0007727	At Ta
TraesCS5B02G467700	OG0007727	At Ta
TraesCS1A02G302800	OG0001679	Ta
TraesCS1D02G302200	OG0001679	Ta
TraesCS1B02G313100	OG0001679	Ta
TraesCS7A02G472900	OG0000090	Ta
TraesCS3A02G464600	OG0000090	Ta
TraesCS2D02G015300	OG0000090	Ta
TraesCS7D02G113000	OG0000090	Ta
TraesCS2D02G320000	0	Ta
TraesCS2B02G212200	0	Ta
TraesCS6A02G420900	OG0009622	At Tt Ta
TraesCS6B02G467400	OG0009622	At Tt Ta
TraesCS1A02G004600	OG0009622	At Tt Ta
TraesCS6D02G404900	OG0009622	At Tt Ta
TraesCS3B02G092900	OG0023422	Ta
TraesCS6B02G024700	OG0024802	Ta
TraesCS6D02G002600	OG0028182	Ta
TraesCS6A02G016900	OG0024802	Ta
TraesCS2B02G178400	OG0004287	Ta
TraesCS2D02G158600	OG0004287	Ta
TraesCS2A02G153300	OG0004287	Ta
TraesCS6A02G025300	OG0007711	Ta
TraesCS6B02G036100	OG0007711	Ta
TraesCS6D02G029000	OG0007711	Ta
TraesCS3A02G480900	OG0007316	Ta
TraesCS3D02G475600	OG0007316	Ta
TraesCS3B02G525400	OG0007316	Ta
TraesCS1B02G077800	OG0006229	Ta
TraesCS1A02G059600	OG0006229	Ta
TraesCS1D02G060800	OG0006229	Ta
TraesCS3B02G031000	OG0000247	Tt Ta
TraesCS4A02G341000	0	Ta
TraesCS5D02G531800	OG0012212	Ta
TraesCS5B02G533600	OG0012212	Ta
TraesCS2A02G583000	OG0017480	Ta
TraesCS2D02G597200	OG0017480	Ta
TraesCS2B02G603600	OG0017480	Ta
TraesCS2A02G404400	OG0002336	Ta
TraesCS2D02G401300	OG0002336	Ta
TraesCS2B02G422300	OG0002336	Ta
TraesCS1B02G166200	OG0009595	Ta
TraesCS5D02G021500	OG0009595	Ta
TraesCS3B02G030800	OG0000247	Tt Ta
TraesCS5D02G482000	OG0021272	Ta
TraesCS5B02G481700	OG0021272	Ta
TraesCS5A02G469200	0	Ta
TraesCS1A02G058400	OG0001531	Ta
TraesCS1D02G059200	OG0001531	Ta
TraesCS1B02G076300	OG0001531	Ta
TraesCS2B02G166700	0	Ta
TraesCS3B02G598000	OG0004480	Ta
TraesCS3A02G529000	OG0004480	Ta
TraesCS3D02G534300	OG0004480	Ta
TraesCS6A02G015400	OG0010215	Ta
TraesCS6D02G018400	OG0010215	Ta
TraesCS6B02G022400	OG0010215	Ta
TraesCS6B02G125900	OG0028093	Ta
TraesCS6A02G097700	OG0028093	Ta
TraesCS6D02G084900	OG0028093	Ta
TraesCS1B02G020100	OG0023633	Ta
TraesCS5D02G431500	0	Ta
TraesCSU02G180500	OG0019142	Ta
TraesCS4A02G195000	OG0019142	Ta
TraesCS7A02G152700	OG0030644	Ta
TraesCS7B02G056500	OG0016069	Ta
TraesCS2B02G628800	OG0017271	Ta
TraesCS2A02G567800	OG0017271	Ta
TraesCS2D02G578500	OG0017271	Ta
TraesCS7A02G565800	OG0007721	Ta
TraesCS7B02G492500	OG0007721	Ta
TraesCS7D02G545000	OG0007721	Ta
TraesCS7B02G492400	OG0007721	Ta
TraesCS7B02G492200	OG0007721	Ta
TraesCS7A02G565700	OG0007721	Ta
TraesCS7B02G492300	OG0007721	Ta
TraesCS1D02G054800	OG0001059	Hv Tt Ta
TraesCS1A02G053800	OG0001059	Hv Tt Ta
TraesCS7B02G022400	OG0006574	Ta
TraesCS7D02G121400	OG0006574	Ta
TraesCS7A02G123300	OG0006574	Ta
TraesCS2B02G012700	OG0014004	Hv Ta
TraesCS4B02G341200	OG0014002	Ta
TraesCS5A02G509900	OG0012079	Tt Ta
TraesCS2D02G021200	OG0033516	Ta
TraesCS5B02G044700	OG0033516	Ta
TraesCS4A02G432000	OG0030540	Ta
TraesCS4A02G453100	OG0001556	Hv Ta
TraesCS7D02G032300	OG0001556	Hv Ta
TraesCS6D02G198800	OG0012283	Ta
TraesCS5A02G077600	OG0012283	Ta
TraesCS5D02G094200	OG0012283	Ta
TraesCS5B02G088000	OG0012283	Ta
TraesCS3B02G349300	OG0014449	Hv Ta
TraesCS3A02G317100	OG0014449	Hv Ta
TraesCS3D02G314100	OG0014449	Hv Ta
TraesCS2D02G571500	OG0016481	Hv Ta
TraesCS2A02G558100	0	Ta
TraesCS2B02G622300	0	Ta
TraesCS1D02G187500	OG0014026	Ta
TraesCS1A02G188900	OG0014026	Ta
TraesCS1B02G196600	OG0014026	Ta
TraesCS6A02G102800	OG0000208	Ta
TraesCS5D02G077000	OG0019056	Ta
TraesCS5A02G065800	OG0019056	Ta
TraesCS5B02G072800	OG0019056	Ta
TraesCS3D02G114600	OG0000361	Hv Ta
TraesCS3A02G112600	0	Ta
TraesCS3B02G131500	OG0000361	Hv Ta
TraesCS2A02G348600	OG0020405	Ta
TraesCS2D02G347000	OG0020405	Ta
TraesCS2B02G367000	OG0020405	Ta
TraesCS6D02G017100	OG0001546	Ta
TraesCS6B02G020900	OG0001546	Ta
TraesCS6A02G013800	OG0001546	Ta
TraesCS6A02G013700	OG0001546	Ta
TraesCS6A02G012000	OG0008218	Ta
TraesCS6D02G014900	OG0008218	Ta
TraesCS1B02G339200	OG0009259	Ta
TraesCS1D02G327700	OG0009259	Ta
TraesCS1A02G325900	OG0009259	Ta
TraesCS2B02G234900	OG0027602	Ta
TraesCS2A02G208500	OG0027602	Ta
TraesCS2D02G215200	OG0027602	Ta
TraesCS7D02G008900	0	Ta
TraesCS7A02G009400	0	Ta
TraesCS7B02G423200	OG0008517	Ta
TraesCS7D02G500900	OG0008517	Ta
TraesCS7A02G511900	OG0008517	Ta
TraesCS1B02G135100	OG0020385	Ta
TraesCS1D02G116600	OG0020385	Ta
TraesCS1A02G115200	OG0020385	Ta
TraesCS1A02G084200	OG0006780	Hv Ta
TraesCS1B02G101700	OG0006780	Hv Ta
TraesCS1D02G085400	OG0006780	Hv Ta
TraesCS1D02G002200	OG0007405	Ta
TraesCS1A02G005500	OG0007405	Ta
TraesCS1B02G007700	OG0007405	Ta
TraesCS5A02G065900	OG0019056	Ta
TraesCS5B02G072700	OG0019056	Ta
TraesCS6A02G025400	OG0015343	Ta
TraesCS3B02G025000	OG0005641	Ta
TraesCS3D02G541700	OG0002446	Ta
TraesCS3B02G607600	0	Ta
TraesCS3A02G536300	OG0002446	Ta
TraesCS3A02G006100	OG0007136	Ta
TraesCS3D02G004500	OG0007136	Ta
TraesCS2D02G478500	OG0013765	Ta
TraesCS2B02G503600	OG0013765	Ta
TraesCS2A02G479400	0	Ta
TraesCS6A02G186800	OG0006542	Ta
TraesCS6B02G217700	OG0006542	Ta
TraesCS6D02G173700	OG0006542	Ta
TraesCS3D02G360000	OG0007281	Ta
TraesCS3B02G398500	OG0007281	Ta
TraesCS3A02G367100	OG0007281	Ta
TraesCS5A02G525000	0	Ta
TraesCS2D02G016500	0	Ta
TraesCSU02G007800	0	Ta
TraesCS1D02G226400	0	Ta
TraesCS3A02G159900	OG0011296	Hv Ta
TraesCS3D02G167100	OG0011296	Hv Ta
TraesCS3B02G190600	OG0011296	Hv Ta
TraesCS2A02G505800	0	Ta
TraesCS2D02G506600	OG0013782	Ta
TraesCS2B02G534200	OG0013782	Ta
TraesCS6A02G101400	OG0009656	At Ta
TraesCS6B02G053700	OG0025956	Ta
TraesCS2D02G230500	OG0010723	Ta
TraesCS2B02G274400	OG0010723	Ta
TraesCS2A02G224200	OG0010723	Ta
TraesCS6B02G467500	OG0024602	Tt Ta
TraesCS1A02G004500	OG0024602	Tt Ta
TraesCS7B02G018700	OG0020089	Ta
TraesCS7D02G117600	OG0020089	Ta
TraesCS6D02G011700	0	Ta
TraesCS1A02G005800	OG0001671	Ta
TraesCS1D02G002500	OG0001671	Ta
TraesCS1B02G008000	OG0001671	Ta
TraesCS2A02G170700	0	Ta
TraesCS2B02G197100	0	Ta
TraesCS2D02G178200	OG0005457	Ta
TraesCS6D02G029200	OG0015343	Ta
TraesCS6B02G036300	OG0015343	Ta
TraesCS6A02G025500	OG0015343	Ta
TraesCS3A02G527500	0	Ta
TraesCS5D02G369200	OG0003063	Ta
TraesCS5A02G359900	OG0003063	Ta
TraesCS5B02G362300	OG0003063	Ta
TraesCS7A02G120600	OG0020089	Ta
TraesCSU02G007700	OG0005630	Ta
TraesCS2B02G007800	OG0005630	Ta
TraesCS2D02G017000	OG0005630	Ta
LOC123395128	OG0002554	Hv
LOC123395131	0	Hv
LOC123395168	OG0007787	Hv Tt
LOC123395204	OG0002559	Hv
LOC123395205	0	Hv
LOC123395379	OG0003132	Hv
LOC123395409	OG0009780	Hv At Ta
LOC123395703	OG0022476	Hv Tt Ta
LOC123395764	OG0015662	Hv
LOC123396051	OG0009819	Hv
LOC123396202	OG0015705	Hv
LOC123396442	0	Hv
LOC123396461	OG0007855	Hv
LOC123396734	OG0015735	Hv
LOC123397138	OG0003165	Hv
LOC123397474	OG0015705	Hv
LOC123397588	0	Hv
LOC123397601	OG0022547	Hv
LOC123397619	OG0000753	Hv
LOC123397715	OG0019513	Hv At
LOC123397893	OG0001208	Hv
LOC123397949	OG0004971	Hv
LOC123397994	OG0022561	Hv
LOC123398309	OG0022579	Hv
LOC123398380	OG0001216	Hv
LOC123398533	OG0012399	Hv
LOC123398547	0	Hv
LOC123398609	OG0012450	Hv
LOC123398696	OG0030080	Hv
LOC123398723	0	Hv
LOC123398852	0	Hv
LOC123398886	OG0002613	Hv Tt
LOC123398969	0	Hv
LOC123399042	OG0003962	Hv
LOC123399049	OG0012489	Hv
LOC123399183	OG0022615	Hv At
LOC123399337	OG0025802	Hv
LOC123399347	OG0015918	Hv
LOC123399519	0	Hv
LOC123399608	OG0000576	Hv
LOC123399759	OG0005023	Hv
LOC123399853	OG0000447	Hv
LOC123399941	OG0001227	Hv
LOC123399996	OG0000887	Hv
LOC123400053	OG0030143	Hv
LOC123400117	0	Hv
LOC123401316	0	Hv
LOC123401939	OG0010073	Hv
LOC123402612	OG0001240	Hv
LOC123402801	OG0010132	Hv Tt Ta
LOC123403006	0	Hv
LOC123403115	OG0000892	Hv
LOC123403158	OG0019754	Hv Tt
LOC123403263	OG0010160	Hv
LOC123403497	OG0025902	Hv
LOC123403615	OG0022740	Hv
LOC123403628	OG0002205	Hv
LOC123403657	OG0025908	Hv
LOC123403670	OG0005146	Hv
LOC123403754	OG0025910	Hv
LOC123403883	OG0000455	Hv
LOC123403953	OG0022758	Hv
LOC123403989	OG0016259	Hv At Tt
LOC123404027	OG0000178	Hv
LOC123404139	OG0010199	Hv
LOC123404294	OG0030293	Hv
LOC123404416	OG0025938	Hv
LOC123404505	OG0030257	Hv
LOC123404508	0	Hv
LOC123404548	0	Hv
LOC123404625	0	Hv
LOC123404964	OG0025902	Hv
LOC123405583	OG0001059	Hv Tt Ta
LOC123406148	OG0010252	Hv Tt
LOC123406179	OG0022837	Hv
LOC123406247	OG0006524	Hv
LOC123407211	0	Hv
LOC123407225	OG0012960	Hv
LOC123407573	OG0022869	Hv
LOC123407865	OG0016480	Hv
LOC123407991	OG0001556	Hv Ta
LOC123408784	OG0001280	Hv
LOC123408839	OG0000779	Hv
LOC123409051	OG0022923	Hv
LOC123409051	OG0030486	Hv
LOC123409369	OG0013083	Hv
LOC123409524	OG0013089	Hv
LOC123409666	OG0013101	Hv At Ta
LOC123409779	OG0016583	Hv
LOC123409818	OG0006631	Hv
LOC123409949	OG0030521	Hv
LOC123410115	OG0020028	Hv
LOC123410231	OG0005307	Hv
LOC123410254	OG0030539	Hv
LOC123410296	OG0020038	Hv Tt
LOC123410317	OG0016624	Hv
LOC123410407	OG0026098	Hv At
LOC123410489	0	Hv
LOC123410619	OG0001056	Hv
LOC123410686	OG0016654	Hv
LOC123410693	OG0002754	Hv Tt
LOC123411096	OG0010473	Hv Tt Ta
LOC123411102	OG0030585	Hv
LOC123411133	OG0022984	Hv
LOC123411139	OG0016700	Hv
LOC123411148	OG0020028	Hv
LOC123411162	OG0001055	Hv At Tt
LOC123411187	OG0008447	Hv At Ta
LOC123411201	OG0020028	Hv
LOC123411418	OG0008454	Hv
LOC123411539	OG0020028	Hv
LOC123411749	0	Hv
LOC123411915	OG0030623	Hv
LOC123412011	OG0007919	Hv
LOC123412020	OG0003395	Hv
LOC123412047	0	Hv
LOC123412579	OG0030655	Hv
LOC123412672	OG0013219	Hv
LOC123412888	0	Hv
LOC123413024	OG0013351	Hv At
LOC123413025	OG0006744	Hv
LOC123413179	OG0026029	Hv
LOC123413434	OG0013219	Hv
LOC123413509	OG0030703	Hv
LOC123413571	OG0023085	Hv
LOC123413626	OG0013377	Hv
LOC123414958	OG0004158	Hv
LOC123415397	0	Hv
LOC123416114	OG0023097	Hv Tt
LOC123421312	OG0005414	Hv
LOC123424372	OG0006780	Hv Ta
LOC123424428	OG0003430	Hv
LOC123424499	OG0004271	Hv
LOC123424649	OG0020286	Hv
LOC123424758	OG0006803	Hv
LOC123424792	OG0004280	Hv
LOC123424808	OG0023144	Hv Tt
LOC123425177	OG0008608	Hv
LOC123425177	OG0030778	Hv
LOC123425234	0	Hv
LOC123425632	0	Hv
LOC123426124	OG0023194	Hv
LOC123426361	OG0020362	Hv
LOC123426445	OG0008670	Hv
LOC123427117	OG0006912	Hv
LOC123427136	OG0001628	Hv
LOC123427272	OG0013696	Hv
LOC123427402	OG0010838	Hv At
LOC123427660	OG0006936	Hv
LOC123427874	OG0005568	Hv
LOC123427875	OG0005568	Hv
LOC123428031	0	Hv
LOC123428170	OG0002351	Hv
LOC123428554	OG0016481	Hv Ta
LOC123428582	OG0010930	Hv
LOC123428983	OG0008785	Hv
LOC123429026	OG0001122	Hv At
LOC123429449	OG0026345	Hv At
LOC123430118	OG0020534	Hv
LOC123430190	OG0030976	Hv
LOC123430318	OG0020546	Hv
LOC123430353	OG0001365	Hv
LOC123430369	OG0010990	Hv
LOC123430792	OG0026381	Hv
LOC123430823	OG0023363	Hv
LOC123430848	OG0005568	Hv
LOC123430890	0	Hv
LOC123430893	OG0026384	Hv
LOC123430946	OG0008843	Hv
LOC123430983	OG0006736	Hv Tt
LOC123431176	OG0013990	Hv
LOC123431194	OG0011044	Hv Tt Ta
LOC123431332	OG0013999	Hv
LOC123431374	0	Hv
LOC123431479	OG0014004	Hv Ta
LOC123431497	OG0023397	Hv
LOC123439208	OG0003551	Hv At
LOC123439318	OG0000279	Hv
LOC123439582	0	Hv
LOC123439685	0	Hv
LOC123439742	OG0000348	Hv
LOC123439744	OG0000348	Hv
LOC123439961	0	Hv
LOC123440068	OG0000885	Hv
LOC123440413	OG0017672	Hv
LOC123440547	OG0000274	Hv
LOC123440694	OG0020728	Hv
LOC123440708	0	Hv
LOC123441063	0	Hv
LOC123441088	OG0001135	Hv
LOC123441302	OG0031170	Hv
LOC123441448	0	Hv
LOC123442442	OG0004492	Hv
LOC123442461	OG0000544	Hv
LOC123442979	0	Hv
LOC123443124	OG0017840	Hv At
LOC123443292	OG0011296	Hv Ta
LOC123443301	OG0009042	Hv
LOC123443814	0	Hv
LOC123444450	OG0000206	Hv At
LOC123444540	OG0002439	Hv
LOC123444568	OG0014449	Hv Ta
LOC123444760	OG0000293	Hv
LOC123444840	OG0000550	Hv At Ta
LOC123444880	OG0004594	Hv
LOC123444964	OG0002257	Hv
LOC123445212	OG0007302	Hv
LOC123445221	OG0000629	Hv
LOC123445280	OG0018046	Hv
LOC123445299	OG0009155	Hv
LOC123445377	OG0023588	Hv
LOC123445415	OG0001373	Hv
LOC123445745	OG0002447	Hv
LOC123446166	OG0026574	Hv
LOC123446694	OG0026247	Hv
LOC123446851	OG0011531	Hv
LOC123446876	OG0018144	Hv
LOC123446879	OG0031310	Hv
LOC123447010	OG0023632	Hv
LOC123447082	OG0026600	Hv Tt
LOC123447123	OG0014649	Hv At
LOC123447309	OG0031332	Hv
LOC123447560	OG0001697	Hv
LOC123447563	0	Hv
LOC123447826	OG0018233	Hv
LOC123447828	OG0009266	Hv At
LOC123447964	OG0007230	Hv Tt
LOC123447995	OG0018252	Hv
LOC123448305	0	Hv
LOC123448323	0	Hv
LOC123448941	OG0004688	Hv
LOC123448981	OG0021099	Hv
LOC123449317	OG0031410	Hv
LOC123449319	OG0023695	Hv
LOC123449328	OG0007472	Hv
LOC123449498	OG0014863	Hv
LOC123449649	OG0009369	Hv Tt
LOC123449776	OG0005965	Hv At
LOC123449919	OG0026674	Hv At Ta
LOC123449950	OG0023724	Hv
LOC123450060	OG0002487	Hv Tt
LOC123450076	OG0021172	Hv Tt
LOC123450384	OG0000169	Hv At
LOC123450552	OG0031443	Hv Tt
LOC123450960	OG0001429	Hv
LOC123450961	0	Hv
LOC123450962	OG0021198	Hv
LOC123451198	OG0001721	Hv
LOC123452205	OG0003067	Hv
LOC123452207	0	Hv
LOC123452245	OG0019930	Hv
LOC123452378	OG0006012	Hv
LOC123452562	OG0002858	Hv
LOC123452622	OG0000361	Hv Ta
LOC123452926	OG0015063	Hv
LOC123453027	OG0001439	Hv
LOC123453177	OG0025802	Hv
