## Supplemental Dataset 9 for "Temporal genomic imprinting regulates grain filling in barley"

### Sheet: List1
Supplemental Data Set 9. Seed transcriptomic data for barley imprinted genes conserved in at least one other cereal. Geneid - gene identifier, END - endosperm, EMB - embryo, SMT - seed maternal tissue, TPM - transcripts per million. Os – Oryza sativa, Zm – Zea mays, Ta – Triticum aestivum, END – endosperm, MEG – maternally expressed imprinted gene, PEG – paternally expresse imprinted gene.
		TPM															Barley
Gene ID	Decription	EMB_08	EMB_16	EMB_24	EMB_32	END_04	END_08	END_16	END_24	END_32	SMT_04	SMT_08	SMT_16	SMT_24	Species	Imprinting	symbol
LOC123395409	uncharacterized LOC123395409	24.2055	139.455	56.3641	63.2216	29.2496	0	0	0.0082727	0	0.00880793	0.354154	0.300116	1.97134	Hv Ta	PEG		AT1G68580.1	Agenet and bromo-adjacent homology (BAH) domain-containing protein		Os08t0431100-01	Bromo adjacent region domain containing protein.		TraesCS5D02G212600.1	Y	Zm00001eb041750_P001	Y
LOC123395703	dof zinc finger protein 3-like	21.3284	180.451	158.87	153.604	66.6853	0.0154554	1.49712	0.166401	0.109703	0.0175407	0.251676	1.45284	4.27608	Hv Ta	MEG	LYS3	AT5G60200.1	TARGET OF MONOPTEROS 6		Os02t0252400-01	Dof zinc finger transcriptional activator, Dof zinc finger transcription factor, Grain filling, GA response in aleurone cell	Y	TraesCS5B02G154100.1	Y	Zm00001eb094330_P001	Y
LOC123398886	ubiquitin carboxyl-terminal hydrolase 17-like	2.29345	61.1428	25.7708	12.0169	1.91326	1.06207	1.66949	0.735763	0.559746	4.79211	5.03115	10.9641	9.50994	Hv Os Zm	PEG	UBP16	AT5G65450.1	ubiquitin-specific protease 17		Os09t0464400-00	Peptidase C19, ubiquitin carboxyl-terminal hydrolase 2 domain containing protein.		TraesCS5B02G243400.1	Y	Zm00001eb315400_P002	Y
LOC123399608	RNA-binding KH domain-containing protein RCF3-like	10.3221	16.5564	8.702	8.68251	7.95415	11.0229	11.1212	12.0931	11.5625	9.24104	6.23165	6.18819	6.23592	Hv Zm	MEG	KH27	AT1G51580.1	RNA-binding KH domain-containing protein	Y	Os09t0498600-01	K Homology, type 1, subgroup domain containing protein.	Y	TraesCS5B02G276400.1	Y	Zm00001eb102180_P002	Y
LOC123399853	probable NOT transcription complex subunit VIP2	6.06512	27.9184	15.5449	13.069	7.58243	18.3012	20.5017	16.8904	14.3822	28.4649	25.7532	19.6138	20.9047	Hv Os	PEG	VIP2	AT5G59710.2	VIRE2 interacting protein 2		Os02t0782200-02	NOT2/NOT3/NOT5 domain containing protein.		TraesCS5D02G303200.2	Y	Zm00001eb193030_P001
LOC123402801	lysine-specific histone demethylase 1 homolog 3	2.54321	19.6969	21.2907	26.1377	15.3297	24.9355	20.743	18.5637	22.1223	17.6266	14.7965	16.7288	17.0079	Hv Ta	PEG	LSD3	AT4G16310.5	LSD1-like 3	Y	Os10t0532100-01	Similar to Amine oxidase, flavin-containing.	Y	TraesCS6D02G389200.1	Y	Zm00001eb021760_P001	Y
LOC123405583	uncharacterized LOC123405583	27.7743	23.5024	6.90327	6.9116	3.25757	0	0	0	0.0287426	0.0109008	0.25663	0.0708105	0.404625	Hv Ta	MEG	DUF1639	AT3G60410.3	hypothetical protein (DUF1639)		Os01t0132500-01	Protein of unknown function DUF1639 domain containing protein.	Y	TraesCS1B02G071100.1	Y	Zm00001eb125270_P001	Y
LOC123406148	heterogeneous nuclear ribonucleoprotein 1-like	33.8503	95.3741	88.5958	85.1645	81.2111	131.851	114.4	93.5897	92.0061	97.7851	89.9907	102.686	118.003	Hv Zm	PEG	RBP	AT3G13224.2	RNA-binding (RRM/RBD/RNP motifs) family protein		Os08t0320100-01	Nucleotide-binding, alpha-beta plait domain containing protein.	Y	TraesCS6B02G321300.1	Y	Zm00001eb028170_P001	Y
LOC123407991	uncharacterized LOC123407991	0.252306	12.6437	10.1552	5.84386	1.67457	0	0	0	0	0	0	0.125119	0.35213	Hv Ta	MEG		AT1G65760.1	ascorbic acid mannose pathway regulator (DUF295)		Os06t0114300-01	Cyclin-like F-box domain containing protein.	Y	TraesCS7D02G033000.1		Zm00001eb378970_P001
LOC123408784	ENHANCER OF AG-4 protein 2-like	3.79474	91.274	49.2282	43.5596	22.6725	20.0452	17.0487	16.0547	20.4316	17.3598	18.3589	19.3817	21.7188	Hv Os	MEG	HUA2	AT5G23150.2	Tudor/PWWP/MBT domain-containing protein	Y	Os08t0100500-01	Regulation of nuclear pre-mRNA protein domain containing protein.	Y	TraesCS7B02G230200.1	Y	Zm00001eb259840_P001	Y
LOC123409666	NAC domain-containing protein 20-like	1.87062	194.378	377.353	338.503	215.573	0.151222	0.0566334	0.0336385	0	0	1.32608	2.5665	22.0455	Hv Ta	MEG	NAC20	AT3G18400.1	NAC domain containing protein 58		Os09t0497900-01	No apical meristem (NAM) protein domain containing protein.		TraesCS7A02G194700.1	Y	Zm00001eb334180_P001
LOC123411096	myb-like protein J	11.5532	106.38	52.0664	7.98859	0.593141	0	0	0	0	0.1142	0	0.392976	0.317263	Hv Ta	MEG		AT5G08520.1	Duplicated homeodomain-like superfamily protein		Os01t0853700-01	Similar to MCB1 protein.		TraesCS7D02G189800.2	Y	Zm00001eb354390_P001
LOC123411187	bZIP transcription factor 46-like	3.57124	24.9181	47.3212	29.554	31.5129	11.187	29.9884	27.2623	21.0632	22.8743	17.8074	8.2699	13.0113	Hv Ta Zm	MEG	bZIP46	AT3G56850.1	ABA-responsive element binding protein 3		Os06t0211200-01	bZIP transcription factor, Positive regulator of ABA signaling, Drought tolerance	Y	TraesCS7B02G075600.1	Y	Zm00001eb279120_P002	Y
LOC123414958	tryptophan aminotransferase-related protein 1-like	0.157138	5.48343	0.631438	0.685345	0.0872375	0	0.0285095	0	0	0	0.0286519	0	0	Hv Zm	MEG	TAR1	AT4G24670.2	tryptophan aminotransferase related 2		Os05t0169300-01	Tryptophan aminotransferase, Indole-3-acetic acid (IAA) biosynthesis, Grain development	Y	TraesCS1D02G114800.1	Y	Zm00001eb281900_P003	Y
LOC123424372	putative E3 ubiquitin-protein ligase RF298	7.03322	35.1817	36.7422	43.2228	33.0366	24.6676	29.1339	36.6815	38.3666	27.3441	26.2806	24.1262	24.696	Hv Ta	PEG		AT4G03000.2	RING/U-box superfamily protein	Y	Os05t0141500-01	Zinc finger, RING-type domain containing protein.	Y	TraesCS1B02G101700.1	Y	Zm00001eb104480_P001	Y
LOC123426361	probable LRR receptor-like serine/threonine-protein kinase RPK1	0.987904	10.5009	5.25102	2.13174	0.628598	4.47335	7.87952	0.884818	0.234044	0.412354	0.490872	0.953573	0.786143	Hv Zm	PEG	RPK1	AT3G02130.1	receptor-like protein kinase 2		Os03t0756200-01	Protein kinase, core domain containing protein.		TraesCS2D02G263100.1.cds1	Y	Zm00001eb298670_P001	Y
LOC123427660	pumilio homolog 1-like	5.52839	3.32867	0.011222	0.0137208	0	0.00547304	0.0534006	0.0112471	0	0.0115148	0.0343907	0.13221	0.376882	Hv Os	PEG	PUM1	AT2G29200.2	pumilio 1		Os05t0109600-01	RNA binding protein PufA.		TraesCS2A02G428600.1	Y	Zm00001eb301130_P003	Y
LOC123428554	DNA-directed RNA polymerase II subunit RPB1-like	7.68096	39.905	26.5426	25.0931	20.9755	0.698252	0.0118445	0.0824448	0.513151	0.00884577	0.19375	0.534013	1.83614	Hv Ta	PEG		AT5G60040.1	nuclear RNA polymerase C1		Os05t0151000-00	Similar to DNA-directed RNA polymerase.		TraesCS2B02G622300.1	Y	Zm00001eb416050_P001	Y
LOC123431194	putative B3 domain-containing protein Os04g0676650	25.3144	81.9471	24.4318	8.99755	2.28559	0.00680358	0.0150898	0	0	0.00715705	0.223719	0.66138	1.06993	Hv Ta	PEG	LEC2	AT3G24650.1	AP2/B3-like transcriptional factor family protein		Os04t0676650-00	Putative B3 domain-containing protein Os04g0676650.	Y	TraesCS2B02G589800.2	Y	Zm00001eb066270_P004	Y
LOC123431479	uncharacterized LOC123431479	0.0269305	183.549	94.6885	11.4214	0.460909	0	0	0	0	0	0	1.55084	0.734402	Hv Ta	MEG		AT5G52170.2	homeodomain GLABROUS 7		Os09t0526300-00	Similar to Homeobox protein GLABRA2 (Homeobox-leucine zipper protein ATHB-10) (HD-ZIP protein ATHB-10).		TraesCS2D02G010000.2	Y	Zm00001eb193330_P002
LOC123443124	uncharacterized LOC123443124	9.05618	28.8585	16.5539	23.2838	30.3269	35.0496	36.2748	33.5204	57.7699	9.71241	5.67382	8.28489	9.58522	Hv Os	MEG	CARP	AT1G17665.1	CA-responsive protein	Y	Os01t0197400-01	Conserved hypothetical protein.	Y	TraesCS3B02G161500.1	Y	Zm00001eb337890_P001	Y
LOC123443292	beta-amylase 1, chloroplastic-like	1.10349	15.0618	12.1539	7.21183	7.09567	11.848	15.0338	18.7999	34.5705	14.3616	16.3289	36.218	39.9797	Hv Ta	PEG	BAM1	AT3G23920.1	beta-amylase 1		Os01t0236800-01	Similar to predicted protein.	Y	TraesCS3D02G167100.2	Y	Zm00001eb339380_P001	Y
LOC123444568	protein ULTRAPETALA 1-like	78.9604	43.076	14.8021	8.64769	6.27221	18.8467	14.7521	6.57163	4.6607	0.479142	1.4594	3.51032	3.64064	Hv Ta	MEG	ULT1	AT4G28190.1	Developmental regulator%2C ULTRAPETALA	Y	Os01t0780800-01	SAND domain-containing protein, Trithorax group factor, Transcriptional regulation of stress responsive genes	Y	TraesCS3A02G317100.1	Y	Zm00001eb369850_P001	Y
LOC123444840	bZIP transcription factor ABI5 homolog	30.426	117.402	108.73	119.805	165.051	5.16257	14.6139	66.8515	169.246	0.0310595	1.11713	5.86578	13.8417	Hv Ta	MEG	ABI5	AT2G36270.2	Basic-leucine zipper (bZIP) transcription factor family protein	Y	Os01t0859300-01	bZIP transcription factor, Stress response and ABA signal transduction, Regulation of plant fertility	Y	TraesCS3D02G364900.1	Y	Zm00001eb366900_P002	Y
LOC123444880	putative ataxin-3 homolog	25.1045	24.1573	13.8742	12.4773	9.38987	11.6578	13.8244	20.4921	20.0535	14.5509	15.3666	18.604	19.1876	Hv Os	PEG		AT3G54130.1	Josephin family protein	Y	Os01t0851400-01	Machado-Joseph disease protein MJD family protein.	Y	TraesCS3B02G397700.1	Y	Zm00001eb367490_P003	Y
LOC123445280	UPF0400 protein C337.03-like	17.5118	70.3614	44.0313	35.0741	9.78517	38.588	30.6197	21.1761	12.4815	23.1826	25.8355	18.7567	20.3993	Hv Os	PEG	RPRD1B	AT3G26990.2	ENTH/VHS family protein		Os01t0925000-02	ENTH/VHS domain containing protein.	Y	TraesCS3B02G471400.1	Y	Zm00001eb142830_P002	Y
LOC123449919	F-box protein At4g00755-like	12.3513	126.482	152.558	162.4	100.025	19.4232	42.6392	63.6737	89.2414	79.8441	93.5336	84.8137	85.3281	Hv Ta	PEG		AT4G00755.2	F-box family protein		Os03t0116800-02	Similar to F-box protein.		TraesCS4D02G349200.1	Y	Zm00001eb001130_P002	Y
LOC123450060	probable protein phosphatase 2C 31	1.23429	23.9086	6.14555	2.07224	0.301334	0.0048097	0	0	0.0119608	0.00505958	0.0122582	0.116087	0.252449	Hv Zm	MEG	PRH48	AT1G07630.1	pol-like 5		Os03t0275100-01	Similar to TA11 protein (Fragment).	Y	TraesCS4B02G381900.1	Y	Zm00001eb012350_P001	Y
LOC123452378	serine/threonine-protein kinase SAPK8	15.3265	134.334	109.241	92.1905	78.9711	89.1638	114.488	98.8804	131.078	53.4261	44.6174	59.2405	70.3664	Hv Zm	MEG	SAPK8	AT4G33950.1	Protein kinase superfamily protein		Os03t0764800-01	Serine/threonine protein kinase, Abscisic acid (ABA)-activated protein kinase, Hyperosmotic stress response, ABA signal transduction	Y	TraesCS5B02G406400.1	Y	Zm00001eb058470_P005	Y
LOC123452622	ubiquitin-conjugating enzyme E2 2	109.473	584.325	463.042	403.037	319.497	188.347	239.052	343.361	373.008	340.629	455.877	655.905	506.175	Hv Ta	PEG	UBC2	AT2G02760.4	ubiquiting-conjugating enzyme 2		Os07t0166800-01	Rad6 (Ubiquitin carrier protein).	Y	TraesCS5D02G437100.1	Y	Zm00001eb213140_P002	Y
LOC123453027	protein MODIFIER OF SNC1 1	6.84099	126.307	89.9381	111.17	78.4715	59.6489	43.3307	36.3401	43.6174	44.1578	41.6173	58.9649	65.9324	Hv Os	MEG	MOS1	AT4G24680.5	modifier of snc1	Y	Os12t0566200-01	Conserved hypothetical protein.	Y	TraesCS5B02G090800.1	Y	Zm00001eb028710_P001	Y
