## Supplemental Dataset 12 for "Temporal genomic imprinting regulates grain filling in barley"

### Sheet: List1
Supplementary Data Set 12. Molecular function GO terms enriched among significantly downregulated genes in 12 DAP ll-L and ll-l compared to LL-L endosperm.
GeneID	Description	GeneRatio	BgRatio	RichFactor	FoldEnrichment	zScore	pvalue	p.adjust	qvalue	geneID	Count
GO:0045735	nutrient reservoir activity	18/267	31/19561	0.580645	42.5393	27.2281	2.67242e-26	6.68106e-24	5.62616e-24	LOC123452272, LOC123395787, LOC123396758, LOC123453106, LOC123406393, LOC123407503, LOC123408444, LOC123409417, LOC123414127, LOC123417298, LOC123418852, LOC123421867, LOC123423399, LOC123444543, LOC123408950, LOC123443530, LOC123410516, LOC123412174	18
GO:0051082	unfolded protein binding	16/267	132/19561	0.121212	8.88026	10.6864	3.54887e-11	4.43609e-09	3.73565e-09	LOC123430330, LOC123439497, LOC123439499, LOC123439500, LOC123439501, LOC123439502, LOC123439504, LOC123440545, LOC123449008, LOC123449058, LOC123449059, LOC123449063, LOC123446778, LOC123450028, LOC123406306, LOC123402857	16
GO:0004867	serine-type endopeptidase inhibitor activity	6/267	61/19561	0.0983607	7.20612	5.71079	0.000181001	0.0103665	0.00872971	LOC123405811, LOC123447788, LOC123452971, LOC123452970, LOC123453085, LOC123405424	6
GO:0004866	endopeptidase inhibitor activity	7/267	90/19561	0.0777778	5.69817	5.25514	0.000232326	0.0103665	0.00872971	LOC123405811, LOC123429535, LOC123447788, LOC123452971, LOC123452970, LOC123453085, LOC123405424	7
GO:0030414	peptidase inhibitor activity	7/267	90/19561	0.0777778	5.69817	5.25514	0.000232326	0.0103665	0.00872971	LOC123405811, LOC123429535, LOC123447788, LOC123452971, LOC123452970, LOC123453085, LOC123405424	7
GO:0061135	endopeptidase regulator activity	7/267	91/19561	0.0769231	5.63555	5.21396	0.000248797	0.0103665	0.00872971	LOC123405811, LOC123429535, LOC123447788, LOC123452971, LOC123452970, LOC123453085, LOC123405424	7
GO:0061134	peptidase regulator activity	7/267	94/19561	0.0744681	5.45569	5.094	0.000303926	0.0108545	0.00914065	LOC123405811, LOC123429535, LOC123447788, LOC123452971, LOC123452970, LOC123453085, LOC123405424	7
GO:0051787	misfolded protein binding	4/267	31/19561	0.129032	9.45318	5.54088	0.000798917	0.0249661	0.0210241	LOC123440545, LOC123449008, LOC123446778, LOC123450028	4
GO:0004857	enzyme inhibitor activity	10/267	230/19561	0.0434783	3.18531	3.92174	0.00128717	0.0332405	0.027992	LOC123405811, LOC123424614, LOC123429535, LOC123439680, LOC123447788, LOC123452971, LOC123452970, LOC123453085, LOC123405424, LOC123407443	10
GO:0140678	molecular function inhibitor activity	10/267	231/19561	0.04329	3.17152	3.90556	0.00132962	0.0332405	0.027992	LOC123405811, LOC123424614, LOC123429535, LOC123439680, LOC123447788, LOC123452971, LOC123452970, LOC123453085, LOC123405424, LOC123407443	10
GO:0000978	RNA polymerase II cis-regulatory region sequence-specific DNA binding	9/267	229/19561	0.0393013	2.8793	3.36515	0.00434287	0.0929644	0.0782858	LOC123449300, LOC123429706, LOC123440210, LOC123445264, LOC123445268, LOC123398658, LOC123400020, LOC123452189, LOC123401416	9
GO:0000987	cis-regulatory region sequence-specific DNA binding	9/267	233/19561	0.0386266	2.82987	3.30547	0.00485737	0.0929644	0.0782858	LOC123449300, LOC123429706, LOC123440210, LOC123445264, LOC123445268, LOC123398658, LOC123400020, LOC123452189, LOC123401416	9
GO:0000976	transcription cis-regulatory region binding	12/267	372/19561	0.0322581	2.3633	3.12295	0.00528513	0.0929644	0.0782858	LOC123412715, LOC123449300, LOC123429706, LOC123440210, LOC123444411, LOC123445264, LOC123445268, LOC123395651, LOC123398658, LOC123400020, LOC123452189, LOC123401416	12
GO:0001067	transcription regulatory region nucleic acid binding	12/267	372/19561	0.0322581	2.3633	3.12295	0.00528513	0.0929644	0.0782858	LOC123412715, LOC123449300, LOC123429706, LOC123440210, LOC123444411, LOC123445264, LOC123445268, LOC123395651, LOC123398658, LOC123400020, LOC123452189, LOC123401416	12
GO:0051213	dioxygenase activity	5/267	83/19561	0.060241	4.41338	3.6659	0.00557786	0.0929644	0.0782858	LOC123430419, LOC123431168, LOC123445073, LOC123445533, LOC123395758	5
GO:1990837	sequence-specific double-stranded DNA binding	12/267	386/19561	0.0310881	2.27758	2.98224	0.00701892	0.0992905	0.083613	LOC123412715, LOC123449300, LOC123429706, LOC123440210, LOC123444411, LOC123445264, LOC123445268, LOC123395651, LOC123398658, LOC123400020, LOC123452189, LOC123401416	12
GO:0016706	2-oxoglutarate-dependent dioxygenase activity	3/267	29/19561	0.103448	7.57885	4.17065	0.00706886	0.0992905	0.083613	LOC123431168, LOC123445073, LOC123395758	3
GO:0031072	heat shock protein binding	4/267	56/19561	0.0714286	5.23301	3.73164	0.00714892	0.0992905	0.083613	LOC123440545, LOC123449008, LOC123446778, LOC123450028	4
GO:0000977	RNA polymerase II transcription regulatory region sequence-specific DNA binding	9/267	251/19561	0.0358566	2.62693	3.05171	0.00778338	0.102413	0.0862425	LOC123449300, LOC123429706, LOC123440210, LOC123445264, LOC123445268, LOC123398658, LOC123400020, LOC123452189, LOC123401416	9
GO:0016161	beta-amylase activity	2/267	11/19561	0.181818	13.3204	4.80813	0.00941213	0.114704	0.0965925	LOC123439066, LOC123450033	2
GO:0140662	ATP-dependent protein folding chaperone	4/267	61/19561	0.0655738	4.80408	3.50047	0.0096351	0.114704	0.0965925	LOC123440545, LOC123449008, LOC123446778, LOC123450028	4
GO:0030527	structural constituent of chromatin	7/267	179/19561	0.0391061	2.865	2.94873	0.0116482	0.127919	0.107721	LOC123437379, LOC123445340, LOC123399921, LOC123402954, LOC123403854, LOC123403735, LOC123410874	7
GO:0046982	protein heterodimerization activity	8/267	223/19561	0.0358744	2.62824	2.8767	0.0117685	0.127919	0.107721	LOC123437379, LOC123445340, LOC123429706, LOC123399921, LOC123402954, LOC123403854, LOC123403735, LOC123410874	8
GO:0016634	oxidoreductase activity, acting on the CH-CH group of donors, oxygen as acceptor	2/267	13/19561	0.153846	11.2711	4.35779	0.0131106	0.130683	0.110049	LOC123427648, LOC123413639	2
GO:0016846	carbon-sulfur lyase activity	2/267	13/19561	0.153846	11.2711	4.35779	0.0131106	0.130683	0.110049	LOC123397492, LOC123407128	2
GO:0003993	acid phosphatase activity	3/267	38/19561	0.0789474	5.78386	3.47237	0.0149191	0.130683	0.110049	LOC123449320, LOC123397963, LOC123453006	3
GO:0005227	calcium-activated cation channel activity	2/267	14/19561	0.142857	10.466	4.16793	0.0151592	0.130683	0.110049	LOC123447050, LOC123395873	2
GO:0022839	monoatomic ion-gated channel activity	2/267	14/19561	0.142857	10.466	4.16793	0.0151592	0.130683	0.110049	LOC123447050, LOC123395873	2
GO:0099094	ligand-gated monoatomic cation channel activity	2/267	14/19561	0.142857	10.466	4.16793	0.0151592	0.130683	0.110049	LOC123447050, LOC123395873	2
GO:0016903	oxidoreductase activity, acting on the aldehyde or oxo group of donors	4/267	72/19561	0.0555556	4.07012	3.07012	0.0169199	0.141	0.118736	LOC123430419, LOC123427944, LOC123395411, LOC123397407	4
GO:0052745	inositol phosphate phosphatase activity	2/267	16/19561	0.125	9.15777	3.8401	0.0196357	0.158352	0.133349	LOC123401597, LOC123453006	2
GO:0044183	protein folding chaperone	4/267	79/19561	0.0506329	3.70948	2.83865	0.0229649	0.163831	0.137963	LOC123440545, LOC123449008, LOC123446778, LOC123450028	4
GO:0044390	ubiquitin-like protein conjugating enzyme binding	3/267	45/19561	0.0666667	4.88414	3.06856	0.0234126	0.163831	0.137963	LOC123427323, LOC123447066, LOC123395872	3
GO:0031406	carboxylic acid binding	4/267	80/19561	0.05	3.66311	2.80774	0.0239224	0.163831	0.137963	LOC123444028, LOC123424614, LOC123439680, LOC123413639	4
GO:0043177	organic acid binding	4/267	80/19561	0.05	3.66311	2.80774	0.0239224	0.163831	0.137963	LOC123444028, LOC123424614, LOC123439680, LOC123413639	4
GO:0004439	phosphatidylinositol-4,5-bisphosphate 5-phosphatase activity	2/267	18/19561	0.111111	8.14024	3.56519	0.0245925	0.163831	0.137963	LOC123401597, LOC123444362	2
GO:0106019	phosphatidylinositol-4,5-bisphosphate phosphatase activity	2/267	18/19561	0.111111	8.14024	3.56519	0.0245925	0.163831	0.137963	LOC123401597, LOC123444362	2
GO:0004842	ubiquitin-protein transferase activity	10/267	356/19561	0.0280899	2.05793	2.36975	0.0249023	0.163831	0.137963	LOC123429876, LOC123430073, LOC123440967, LOC123449190, LOC123427323, LOC123445072, LOC123447066, LOC123395872, LOC123409738, LOC123407849	10
GO:0016791	phosphatase activity	9/267	309/19561	0.0291262	2.13385	2.36334	0.0265578	0.170243	0.143362	LOC123401597, LOC123444362, LOC123449320, LOC123397963, LOC123453006, LOC123402201, LOC123403753, LOC123410274, LOC123409542	9
GO:0061630	ubiquitin protein ligase activity	7/267	217/19561	0.0322581	2.3633	2.37561	0.0298151	0.186345	0.156922	LOC123429876, LOC123430073, LOC123449190, LOC123427323, LOC123447066, LOC123395872, LOC123407849	7
GO:0019787	ubiquitin-like protein transferase activity	10/267	371/19561	0.0269542	1.97472	2.22976	0.0317795	0.193778	0.163181	LOC123429876, LOC123430073, LOC123440967, LOC123449190, LOC123427323, LOC123445072, LOC123447066, LOC123395872, LOC123409738, LOC123407849	10
GO:0019842	vitamin binding	5/267	131/19561	0.0381679	2.79627	2.4266	0.0339508	0.202088	0.170179	LOC123444028, LOC123446456, LOC123442868, LOC123395757, LOC123397686	5
GO:0016755	aminoacyltransferase activity	10/267	377/19561	0.0265252	1.94329	2.17559	0.034873	0.20275	0.170737	LOC123429876, LOC123430073, LOC123440967, LOC123449190, LOC123427323, LOC123445072, LOC123447066, LOC123395872, LOC123409738, LOC123407849	10
GO:0061659	ubiquitin-like protein ligase activity	7/267	226/19561	0.0309735	2.26918	2.25754	0.0359627	0.204334	0.17207	LOC123429876, LOC123430073, LOC123449190, LOC123427323, LOC123447066, LOC123395872, LOC123407849	7
GO:0034593	phosphatidylinositol bisphosphate phosphatase activity	2/267	23/19561	0.0869565	6.37062	3.03164	0.0388981	0.211403	0.178023	LOC123401597, LOC123444362	2
GO:0034595	phosphatidylinositol phosphate 5-phosphatase activity	2/267	23/19561	0.0869565	6.37062	3.03164	0.0388981	0.211403	0.178023	LOC123401597, LOC123444362	2
GO:0015171	amino acid transmembrane transporter activity	3/267	56/19561	0.0535714	3.92476	2.57834	0.0410404	0.2183	0.183832	LOC123398464, LOC123452993, LOC123400961	3
GO:0016160	amylase activity	2/267	24/19561	0.0833333	6.10518	2.94386	0.04206	0.219063	0.184474	LOC123439066, LOC123450033	2
GO:0015295	solute:proton symporter activity	2/267	25/19561	0.08	5.86097	2.86091	0.0453147	0.231197	0.194693	LOC123427101, LOC123407384	2
GO:0033293	monocarboxylic acid binding	3/267	59/19561	0.0508475	3.7252	2.46611	0.0467367	0.233684	0.196786	LOC123424614, LOC123439680, LOC123413639	3
GO:0018455	alcohol dehydrogenase [NAD(P)+] activity	2/267	27/19561	0.0740741	5.42683	2.70775	0.0520899	0.250432	0.21089	LOC123414133, LOC123410223	2
GO:0052866	phosphatidylinositol phosphate phosphatase activity	2/267	27/19561	0.0740741	5.42683	2.70775	0.0520899	0.250432	0.21089	LOC123401597, LOC123444362	2
GO:0015294	solute:monoatomic cation symporter activity	2/267	28/19561	0.0714286	5.23301	2.63677	0.0556044	0.262285	0.220871	LOC123427101, LOC123407384	2
GO:0010427	abscisic acid binding	2/267	30/19561	0.0666667	4.88414	2.50451	0.0628727	0.284695	0.239743	LOC123424614, LOC123439680	2
GO:0015293	symporter activity	2/267	30/19561	0.0666667	4.88414	2.50451	0.0628727	0.284695	0.239743	LOC123427101, LOC123407384	2
GO:0042578	phosphoric ester hydrolase activity	9/267	365/19561	0.0246575	1.80646	1.8296	0.0637716	0.284695	0.239743	LOC123401597, LOC123444362, LOC123449320, LOC123397963, LOC123453006, LOC123402201, LOC123403753, LOC123410274, LOC123409542	9
GO:0019840	isoprenoid binding	2/267	31/19561	0.0645161	4.72659	2.4427	0.0666209	0.292197	0.246061	LOC123424614, LOC123439680	2
GO:0001727	lipid kinase activity	2/267	32/19561	0.0625	4.57889	2.38348	0.0704415	0.298481	0.251352	LOC123452554, LOC123409935	2
GO:0042562	hormone binding	2/267	32/19561	0.0625	4.57889	2.38348	0.0704415	0.298481	0.251352	LOC123424614, LOC123439680	2
GO:0016627	oxidoreductase activity, acting on the CH-CH group of donors	3/267	72/19561	0.0416667	3.05259	2.05259	0.075548	0.313135	0.263692	LOC123409616, LOC123427648, LOC123413639	3
GO:0004553	hydrolase activity, hydrolyzing O-glycosyl compounds	11/267	493/19561	0.0223124	1.63465	1.67894	0.0764049	0.313135	0.263692	LOC123439066, LOC123427624, LOC123442487, LOC123443769, LOC123448777, LOC123449347, LOC123450033, LOC123406952, LOC123413222, LOC123406986, LOC123412106	11
GO:0004864	protein phosphatase inhibitor activity	2/267	34/19561	0.0588235	4.30954	2.27205	0.0782893	0.315683	0.265838	LOC123424614, LOC123439680	2
GO:0019212	phosphatase inhibitor activity	2/267	35/19561	0.0571429	4.18641	2.21951	0.0823113	0.321529	0.270761	LOC123424614, LOC123439680	2
GO:0072341	modified amino acid binding	2/267	35/19561	0.0571429	4.18641	2.21951	0.0823113	0.321529	0.270761	LOC123444028, LOC123395757	2
GO:0043178	alcohol binding	2/267	38/19561	0.0526316	3.8559	2.07296	0.0947404	0.364386	0.306851	LOC123424614, LOC123439680	2
GO:0015276	ligand-gated monoatomic ion channel activity	2/267	44/19561	0.0454545	3.3301	1.82022	0.121024	0.451582	0.38028	LOC123447050, LOC123395873	2
GO:0022834	ligand-gated channel activity	2/267	44/19561	0.0454545	3.3301	1.82022	0.121024	0.451582	0.38028	LOC123447050, LOC123395873	2
GO:0016229	steroid dehydrogenase activity	1/267	10/19561	0.1	7.32622	2.3539	0.128438	0.471537	0.397084	LOC123451636	1
GO:0033218	amide binding	2/267	46/19561	0.0434783	3.18531	1.74557	0.130144	0.471537	0.397084	LOC123444028, LOC123395757	2
GO:0010436	carotenoid dioxygenase activity	1/267	11/19561	0.0909091	6.6602	2.20894	0.14034	0.488325	0.411221	LOC123445533	1
GO:0030976	thiamine pyrophosphate binding	1/267	11/19561	0.0909091	6.6602	2.20894	0.14034	0.488325	0.411221	LOC123442868	1
GO:0004721	phosphoprotein phosphatase activity	4/267	147/19561	0.0272109	1.99353	1.42236	0.142117	0.488325	0.411221	LOC123444362, LOC123402201, LOC123403753, LOC123409542	4
GO:0005365	myo-inositol transmembrane transporter activity	1/267	12/19561	0.0833333	6.10518	2.08098	0.152081	0.488325	0.411221	LOC123427101	1
GO:0005366	myo-inositol:proton symporter activity	1/267	12/19561	0.0833333	6.10518	2.08098	0.152081	0.488325	0.411221	LOC123427101	1
GO:0015166	polyol transmembrane transporter activity	1/267	12/19561	0.0833333	6.10518	2.08098	0.152081	0.488325	0.411221	LOC123427101	1
GO:0016646	oxidoreductase activity, acting on the CH-NH group of donors, NAD or NADP as acceptor	1/267	12/19561	0.0833333	6.10518	2.08098	0.152081	0.488325	0.411221	LOC123401683	1
GO:0016616	oxidoreductase activity, acting on the CH-OH group of donors, NAD or NADP as acceptor	5/267	211/19561	0.0236967	1.73607	1.26459	0.162764	0.488325	0.411221	LOC123414133, LOC123451636, LOC123410223, LOC123407681, LOC123411372	5
GO:0004445	inositol-polyphosphate 5-phosphatase activity	1/267	13/19561	0.0769231	5.63555	1.96676	0.163662	0.488325	0.411221	LOC123401597	1
GO:0008252	nucleotidase activity	1/267	13/19561	0.0769231	5.63555	1.96676	0.163662	0.488325	0.411221	LOC123410274	1
GO:0016624	oxidoreductase activity, acting on the aldehyde or oxo group of donors, disulfide as acceptor	1/267	13/19561	0.0769231	5.63555	1.96676	0.163662	0.488325	0.411221	LOC123395411	1
GO:0046030	inositol trisphosphate phosphatase activity	1/267	13/19561	0.0769231	5.63555	1.96676	0.163662	0.488325	0.411221	LOC123401597	1
GO:0050997	quaternary ammonium group binding	1/267	13/19561	0.0769231	5.63555	1.96676	0.163662	0.488325	0.411221	LOC123442868	1
GO:0008236	serine-type peptidase activity	5/267	213/19561	0.0234742	1.71977	1.24249	0.167202	0.488325	0.411221	LOC123424428, LOC123400016, LOC123402569, LOC123407312, LOC123407825	5
GO:0017171	serine hydrolase activity	5/267	213/19561	0.0234742	1.71977	1.24249	0.167202	0.488325	0.411221	LOC123424428, LOC123400016, LOC123402569, LOC123407312, LOC123407825	5
GO:0004032	aldose reductase (NADPH) activity	1/267	14/19561	0.0714286	5.23301	1.86381	0.175085	0.488325	0.411221	LOC123414133	1
GO:0008106	alcohol dehydrogenase (NADP+) activity	1/267	14/19561	0.0714286	5.23301	1.86381	0.175085	0.488325	0.411221	LOC123414133	1
GO:0016638	oxidoreductase activity, acting on the CH-NH2 group of donors	1/267	14/19561	0.0714286	5.23301	1.86381	0.175085	0.488325	0.411221	LOC123449536	1
GO:0034485	phosphatidylinositol-3,4,5-trisphosphate 5-phosphatase activity	1/267	14/19561	0.0714286	5.23301	1.86381	0.175085	0.488325	0.411221	LOC123401597	1
GO:0046556	alpha-L-arabinofuranosidase activity	1/267	14/19561	0.0714286	5.23301	1.86381	0.175085	0.488325	0.411221	LOC123448777	1
GO:0004722	protein serine/threonine phosphatase activity	3/267	106/19561	0.0283019	2.07346	1.30362	0.17661	0.488325	0.411221	LOC123402201, LOC123403753, LOC123409542	3
GO:0016799	hydrolase activity, hydrolyzing N-glycosyl compounds	2/267	56/19561	0.0357143	2.61651	1.42504	0.17775	0.488325	0.411221	LOC123421605, LOC123410964	2
GO:0016620	oxidoreductase activity, acting on the aldehyde or oxo group of donors, NAD or NADP as acceptor	2/267	57/19561	0.0350877	2.5706	1.39692	0.182654	0.49562	0.417364	LOC123427944, LOC123397407	2
GO:0008641	ubiquitin-like modifier activating enzyme activity	1/267	15/19561	0.0666667	4.88414	1.77028	0.186353	0.49562	0.417364	LOC123443875	1
GO:0034594	phosphatidylinositol trisphosphate phosphatase activity	1/267	15/19561	0.0666667	4.88414	1.77028	0.186353	0.49562	0.417364	LOC123401597	1
GO:0004185	serine-type carboxypeptidase activity	2/267	59/19561	0.0338983	2.48346	1.34243	0.192519	0.496264	0.417906	LOC123424428, LOC123402569	2
GO:0015291	secondary active transmembrane transporter activity	5/267	226/19561	0.0221239	1.62084	1.10432	0.197153	0.496264	0.417906	LOC123427101, LOC123442833, LOC123440295, LOC123449299, LOC123407384	5
GO:0042910	xenobiotic transmembrane transporter activity	2/267	61/19561	0.0327869	2.40204	1.29014	0.202452	0.496264	0.417906	LOC123440295, LOC123449299	2
GO:0000036	acyl carrier activity	1/267	17/19561	0.0588235	4.30954	1.60588	0.208431	0.496264	0.417906	LOC123395757	1
GO:0004029	aldehyde dehydrogenase (NAD+) activity	1/267	17/19561	0.0588235	4.30954	1.60588	0.208431	0.496264	0.417906	LOC123397407	1
GO:0004030	aldehyde dehydrogenase [NAD(P)+] activity	1/267	17/19561	0.0588235	4.30954	1.60588	0.208431	0.496264	0.417906	LOC123397407	1
GO:0016832	aldehyde-lyase activity	1/267	17/19561	0.0588235	4.30954	1.60588	0.208431	0.496264	0.417906	LOC123447974	1
GO:0044620	ACP phosphopantetheine attachment site binding	1/267	17/19561	0.0588235	4.30954	1.60588	0.208431	0.496264	0.417906	LOC123395757	1
GO:0048038	quinone binding	1/267	17/19561	0.0588235	4.30954	1.60588	0.208431	0.496264	0.417906	LOC123449536	1
GO:0051192	prosthetic group binding	1/267	17/19561	0.0588235	4.30954	1.60588	0.208431	0.496264	0.417906	LOC123395757	1
GO:0140414	phosphopantetheine-dependent carrier activity	1/267	17/19561	0.0588235	4.30954	1.60588	0.208431	0.496264	0.417906	LOC123395757	1
GO:0019104	DNA N-glycosylase activity	1/267	18/19561	0.0555556	4.07012	1.53294	0.219245	0.517087	0.435441	LOC123410964	1
GO:0016859	cis-trans isomerase activity	2/267	65/19561	0.0307692	2.25422	1.19148	0.222478	0.519809	0.437733	LOC123413860, LOC123426475	2
GO:0015165	pyrimidine nucleotide-sugar transmembrane transporter activity	1/267	19/19561	0.0526316	3.8559	1.46509	0.229912	0.528524	0.445073	LOC123442833	1
GO:0004180	carboxypeptidase activity	2/267	67/19561	0.0298507	2.18693	1.14483	0.232551	0.528524	0.445073	LOC123424428, LOC123402569	2
GO:0070008	serine-type exopeptidase activity	2/267	67/19561	0.0298507	2.18693	1.14483	0.232551	0.528524	0.445073	LOC123424428, LOC123402569	2
GO:0008138	protein tyrosine/serine/threonine phosphatase activity	1/267	20/19561	0.05	3.66311	1.40171	0.240433	0.541516	0.456014	LOC123444362	1
GO:0003729	mRNA binding	6/267	308/19561	0.0194805	1.42719	0.888938	0.245561	0.548128	0.461581	LOC123427394, LOC123427881, LOC123428372, LOC123444166, LOC123444293, LOC123401447	6
GO:0016614	oxidoreductase activity, acting on CH-OH group of donors	5/267	251/19561	0.0199203	1.45941	0.86173	0.259211	0.572475	0.482084	LOC123414133, LOC123451636, LOC123410223, LOC123407681, LOC123411372	5
GO:0016289	acyl-CoA hydrolase activity	1/267	22/19561	0.0454545	3.3301	1.28636	0.261049	0.572475	0.482084	LOC123439358	1
GO:0052742	phosphatidylinositol kinase activity	1/267	23/19561	0.0434783	3.18531	1.23358	0.271146	0.589449	0.496378	LOC123409935	1
GO:0004869	cysteine-type endopeptidase inhibitor activity	1/267	24/19561	0.0416667	3.05259	1.18361	0.281107	0.605833	0.510175	LOC123429535	1
GO:0004252	serine-type endopeptidase activity	3/267	137/19561	0.0218978	1.60428	0.834947	0.287802	0.614962	0.517863	LOC123400016, LOC123407312, LOC123407825	3
GO:0016830	carbon-carbon lyase activity	3/267	139/19561	0.0215827	1.5812	0.808935	0.29524	0.62112	0.523049	LOC123442868, LOC123447974, LOC123395526	3
GO:0001216	DNA-binding transcription activator activity	1/267	26/19561	0.0384615	2.81778	1.09106	0.300622	0.62112	0.523049	LOC123429706	1
GO:0001228	DNA-binding transcription activator activity, RNA polymerase II-specific	1/267	26/19561	0.0384615	2.81778	1.09106	0.300622	0.62112	0.523049	LOC123429706	1
GO:0004144	diacylglycerol O-acyltransferase activity	1/267	26/19561	0.0384615	2.81778	1.09106	0.300622	0.62112	0.523049	LOC123411072	1
GO:0005338	nucleotide-sugar transmembrane transporter activity	1/267	27/19561	0.037037	2.71341	1.04804	0.310181	0.635617	0.535257	LOC123442833	1
GO:0000993	RNA polymerase II complex binding	1/267	28/19561	0.0357143	2.61651	1.00693	0.31961	0.644375	0.542632	LOC123450921	1
GO:0016411	acylglycerol O-acyltransferase activity	1/267	28/19561	0.0357143	2.61651	1.00693	0.31961	0.644375	0.542632	LOC123411072	1
GO:0005504	fatty acid binding	1/267	29/19561	0.0344828	2.52628	0.967585	0.32891	0.657821	0.553954	LOC123413639	1
GO:0043175	RNA polymerase core enzyme binding	1/267	31/19561	0.0322581	2.3633	0.893612	0.347133	0.674353	0.567876	LOC123450921	1
GO:0019888	protein phosphatase regulator activity	2/267	90/19561	0.0222222	1.62805	0.702504	0.348376	0.674353	0.567876	LOC123424614, LOC123439680	2
GO:0019208	phosphatase regulator activity	2/267	91/19561	0.021978	1.61016	0.686292	0.353324	0.674353	0.567876	LOC123424614, LOC123439680	2
GO:0001098	basal transcription machinery binding	1/267	32/19561	0.03125	2.28944	0.858749	0.356058	0.674353	0.567876	LOC123450921	1
GO:0001099	basal RNA polymerase II transcription machinery binding	1/267	32/19561	0.03125	2.28944	0.858749	0.356058	0.674353	0.567876	LOC123450921	1
GO:0008134	transcription factor binding	1/267	32/19561	0.03125	2.28944	0.858749	0.356058	0.674353	0.567876	LOC123452115	1
GO:0070063	RNA polymerase binding	1/267	32/19561	0.03125	2.28944	0.858749	0.356058	0.674353	0.567876	LOC123450921	1
GO:0015297	antiporter activity	3/267	157/19561	0.0191083	1.39991	0.591834	0.362365	0.681137	0.573589	LOC123442833, LOC123440295, LOC123449299	3
GO:0019200	carbohydrate kinase activity	1/267	34/19561	0.0294118	2.15477	0.792768	0.373546	0.696915	0.586876	LOC123425074	1
GO:0022836	gated channel activity	2/267	98/19561	0.0204082	1.49515	0.578057	0.387561	0.716753	0.603581	LOC123447050, LOC123395873	2
GO:0004659	prenyltransferase activity	1/267	37/19561	0.027027	1.98006	0.701936	0.398895	0.716753	0.603581	LOC123452848	1
GO:0160215	deacylase activity	1/267	37/19561	0.027027	1.98006	0.701936	0.398895	0.716753	0.603581	LOC123439358	1
GO:0030170	pyridoxal phosphate binding	2/267	101/19561	0.019802	1.45074	0.534245	0.401993	0.716753	0.603581	LOC123446456, LOC123397686	2
GO:0070279	vitamin B6 binding	2/267	101/19561	0.019802	1.45074	0.534245	0.401993	0.716753	0.603581	LOC123446456, LOC123397686	2
GO:0038023	signaling receptor activity	2/267	102/19561	0.0196078	1.43651	0.519955	0.406769	0.716753	0.603581	LOC123424614, LOC123439680	2
GO:0071949	FAD binding	2/267	102/19561	0.0196078	1.43651	0.519955	0.406769	0.716753	0.603581	LOC123413639, LOC123412504	2
GO:0016645	oxidoreductase activity, acting on the CH-NH group of donors	1/267	38/19561	0.0263158	1.92795	0.673555	0.407115	0.716753	0.603581	LOC123401683	1
GO:0016790	thiolester hydrolase activity	1/267	39/19561	0.025641	1.87852	0.646025	0.415224	0.721566	0.607634	LOC123439358	1
GO:0008238	exopeptidase activity	2/267	105/19561	0.0190476	1.39547	0.477981	0.420983	0.721566	0.607634	LOC123424428, LOC123402569	2
GO:0016702	oxidoreductase activity, acting on single donors with incorporation of molecular oxygen, incorporation of two atoms of oxygen	1/267	40/19561	0.025	1.83155	0.619296	0.423222	0.721566	0.607634	LOC123445533	1
GO:0004601	peroxidase activity	4/267	243/19561	0.0164609	1.20596	0.380047	0.424281	0.721566	0.607634	LOC123406835, LOC123425099, LOC123402406, LOC123409810	4
GO:0016684	oxidoreductase activity, acting on peroxide as acceptor	4/267	243/19561	0.0164609	1.20596	0.380047	0.424281	0.721566	0.607634	LOC123406835, LOC123425099, LOC123402406, LOC123409810	4
GO:0004650	polygalacturonase activity	1/267	41/19561	0.0243902	1.78688	0.593322	0.431111	0.728228	0.613244	LOC123427624	1
GO:0015605	organophosphate ester transmembrane transporter activity	1/267	44/19561	0.0227273	1.66505	0.51952	0.454138	0.761977	0.641665	LOC123442833	1
GO:0051537	2 iron, 2 sulfur cluster binding	1/267	45/19561	0.0222222	1.62805	0.496173	0.461606	0.769343	0.647868	LOC123412504	1
GO:0016810	hydrolase activity, acting on carbon-nitrogen (but not peptide) bonds	2/267	116/19561	0.0172414	1.26314	0.334382	0.471533	0.7735	0.651368	LOC123424403, LOC123395326	2
GO:0005048	signal sequence binding	1/267	47/19561	0.0212766	1.55877	0.451167	0.476237	0.7735	0.651368	LOC123408507	1
GO:0008483	transaminase activity	1/267	47/19561	0.0212766	1.55877	0.451167	0.476237	0.7735	0.651368	LOC123397686	1
GO:0016866	intramolecular transferase activity	1/267	48/19561	0.0208333	1.5263	0.429454	0.483403	0.7735	0.651368	LOC123401713	1
GO:0016829	lyase activity	5/267	336/19561	0.014881	1.09021	0.196211	0.485884	0.7735	0.651368	LOC123442868, LOC123447974, LOC123395526, LOC123397492, LOC123407128	5
GO:0060089	molecular transducer activity	2/267	120/19561	0.0166667	1.22104	0.285709	0.489253	0.7735	0.651368	LOC123424614, LOC123439680	2
GO:0016763	pentosyltransferase activity	1/267	49/19561	0.0204082	1.49515	0.408234	0.490472	0.7735	0.651368	LOC123395204	1
GO:0016769	transferase activity, transferring nitrogenous groups	1/267	49/19561	0.0204082	1.49515	0.408234	0.490472	0.7735	0.651368	LOC123397686	1
GO:0016209	antioxidant activity	4/267	266/19561	0.0150376	1.10169	0.196432	0.493126	0.7735	0.651368	LOC123406835, LOC123425099, LOC123402406, LOC123409810	4
GO:0016701	oxidoreductase activity, acting on single donors with incorporation of molecular oxygen	1/267	50/19561	0.02	1.46524	0.387485	0.497444	0.7735	0.651368	LOC123445533	1
GO:0004565	beta-galactosidase activity	1/267	51/19561	0.0196078	1.43651	0.367183	0.504322	0.7735	0.651368	LOC123443769	1
GO:0016877	ligase activity, forming carbon-sulfur bonds	1/267	51/19561	0.0196078	1.43651	0.367183	0.504322	0.7735	0.651368	LOC123443875	1
GO:0042277	peptide binding	1/267	51/19561	0.0196078	1.43651	0.367183	0.504322	0.7735	0.651368	LOC123408507	1
GO:0015925	galactosidase activity	1/267	52/19561	0.0192308	1.40889	0.34731	0.511105	0.774402	0.652128	LOC123443769	1
GO:1901681	sulfur compound binding	1/267	52/19561	0.0192308	1.40889	0.34731	0.511105	0.774402	0.652128	LOC123442868	1
GO:0042887	amide transmembrane transporter activity	1/267	53/19561	0.0188679	1.38231	0.327847	0.517796	0.779814	0.656685	LOC123407384	1
GO:0000981	DNA-binding transcription factor activity, RNA polymerase II-specific	4/267	276/19561	0.0144928	1.06177	0.121578	0.521998	0.780351	0.657138	LOC123429706, LOC123445264, LOC123445268, LOC123401416	4
GO:0015079	potassium ion transmembrane transporter activity	1/267	54/19561	0.0185185	1.35671	0.308775	0.524396	0.780351	0.657138	LOC123412930	1
GO:0008422	beta-glucosidase activity	1/267	55/19561	0.0181818	1.33204	0.290079	0.530906	0.785364	0.661359	LOC123412106	1
GO:0050660	flavin adenine dinucleotide binding	3/267	206/19561	0.0145631	1.06692	0.113593	0.535696	0.785566	0.661529	LOC123409616, LOC123413639, LOC123412504	3
GO:0140104	molecular carrier activity	1/267	56/19561	0.0178571	1.30825	0.271742	0.537327	0.785566	0.661529	LOC123395757	1
GO:0008757	S-adenosylmethionine-dependent methyltransferase activity	3/267	208/19561	0.0144231	1.05667	0.0966515	0.542226	0.785636	0.661588	LOC123451848, LOC123410281, LOC123410642	3
GO:0043022	ribosome binding	1/267	57/19561	0.0175439	1.2853	0.253751	0.54366	0.785636	0.661588	LOC123399637	1
GO:0051087	protein-folding chaperone binding	1/267	58/19561	0.0172414	1.26314	0.236092	0.549907	0.786883	0.662639	LOC123450059	1
GO:0003755	peptidyl-prolyl cis-trans isomerase activity	1/267	59/19561	0.0169492	1.24173	0.21875	0.556069	0.786883	0.662639	LOC123426475	1
GO:0019899	enzyme binding	4/267	289/19561	0.0138408	1.01401	0.0282248	0.558328	0.786883	0.662639	LOC123427323, LOC123447066, LOC123450921, LOC123395872	4
GO:0005261	monoatomic cation channel activity	2/267	137/19561	0.0145985	1.06952	0.0960582	0.560261	0.786883	0.662639	LOC123447050, LOC123395873	2
GO:0008374	O-acyltransferase activity	2/267	137/19561	0.0145985	1.06952	0.0960582	0.560261	0.786883	0.662639	LOC123445138, LOC123411072	2
GO:0003743	translation initiation factor activity	1/267	61/19561	0.0163934	1.20102	0.184975	0.568142	0.789086	0.664493	LOC123427394	1
GO:0008514	organic anion transmembrane transporter activity	1/267	61/19561	0.0163934	1.20102	0.184975	0.568142	0.789086	0.664493	LOC123442833	1
GO:0003777	microtubule motor activity	1/267	62/19561	0.016129	1.18165	0.168519	0.574055	0.789566	0.664898	LOC123412465	1
GO:0016853	isomerase activity	3/267	219/19561	0.0136986	1.00359	0.0062873	0.577173	0.789566	0.664898	LOC123413860, LOC123426475, LOC123401713	3
GO:0016413	O-acetyltransferase activity	1/267	63/19561	0.015873	1.16289	0.152336	0.579888	0.789566	0.664898	LOC123445138	1
GO:0003724	RNA helicase activity	1/267	65/19561	0.0153846	1.12711	0.120752	0.591315	0.789566	0.664898	LOC123428372	1
GO:0008186	ATP-dependent activity, acting on RNA	1/267	65/19561	0.0153846	1.12711	0.120752	0.591315	0.789566	0.664898	LOC123428372	1
GO:0015926	glucosidase activity	1/267	65/19561	0.0153846	1.12711	0.120752	0.591315	0.789566	0.664898	LOC123412106	1
GO:1901505	carbohydrate derivative transmembrane transporter activity	1/267	65/19561	0.0153846	1.12711	0.120752	0.591315	0.789566	0.664898	LOC123442833	1
GO:0015932	nucleobase-containing compound transmembrane transporter activity	1/267	66/19561	0.0151515	1.11003	0.105332	0.596912	0.789566	0.664898	LOC123442833	1
GO:0043021	ribonucleoprotein complex binding	1/267	66/19561	0.0151515	1.11003	0.105332	0.596912	0.789566	0.664898	LOC123399637	1
GO:0008171	O-methyltransferase activity	1/267	69/19561	0.0144928	1.06177	0.0604654	0.613249	0.806906	0.6795	LOC123410642	1
GO:0005507	copper ion binding	1/267	70/19561	0.0142857	1.0466	0.0459483	0.618546	0.809616	0.681782	LOC123449536	1
GO:0051119	sugar transmembrane transporter activity	1/267	71/19561	0.0140845	1.03186	0.0316388	0.623772	0.812203	0.68396	LOC123405430	1
GO:0000287	magnesium ion binding	2/267	158/19561	0.0126582	0.927369	-0.107831	0.637881	0.819261	0.689904	LOC123442868, LOC123444314	2
GO:0008168	methyltransferase activity	4/267	320/19561	0.0125	0.915777	-0.178698	0.63856	0.819261	0.689904	LOC123451848, LOC123399845, LOC123410281, LOC123410642	4
GO:0003774	cytoskeletal motor activity	1/267	74/19561	0.0135135	0.990029	-0.0101087	0.639024	0.819261	0.689904	LOC123412465	1
GO:0004843	cysteine-type deubiquitinase activity	1/267	76/19561	0.0131579	0.963976	-0.037015	0.648848	0.827613	0.696937	LOC123452776	1
GO:0016741	transferase activity, transferring one-carbon groups	4/267	332/19561	0.0120482	0.882677	-0.253632	0.666959	0.846394	0.712753	LOC123451848, LOC123399845, LOC123410281, LOC123410642	4
GO:0005516	calmodulin binding	1/267	82/19561	0.0121951	0.893441	-0.113748	0.676751	0.854484	0.719565	LOC123399580	1
GO:0050661	NADP binding	1/267	84/19561	0.0119048	0.872169	-0.138116	0.685552	0.861247	0.72526	LOC123411372	1
GO:0101005	deubiquitinase activity	1/267	87/19561	0.0114943	0.842094	-0.173644	0.698308	0.872885	0.735061	LOC123452776	1
GO:0005509	calcium ion binding	4/267	352/19561	0.0113636	0.832525	-0.372991	0.710828	0.881193	0.742057	LOC123430511, LOC123448070, LOC123399034, LOC123406306	4
GO:0015144	carbohydrate transmembrane transporter activity	1/267	93/19561	0.0107527	0.787765	-0.241338	0.722294	0.881193	0.742057	LOC123405430	1
GO:0051287	NAD binding	1/267	93/19561	0.0107527	0.787765	-0.241338	0.722294	0.881193	0.742057	LOC123411372	1
GO:0003924	GTPase activity	2/267	186/19561	0.0107527	0.787765	-0.342122	0.724162	0.881193	0.742057	LOC123448354, LOC123404546	2
GO:0051536	iron-sulfur cluster binding	1/267	94/19561	0.0106383	0.779385	-0.25222	0.726103	0.881193	0.742057	LOC123412504	1
GO:0051540	metal cluster binding	1/267	94/19561	0.0106383	0.779385	-0.25222	0.726103	0.881193	0.742057	LOC123412504	1
GO:0016874	ligase activity	3/267	282/19561	0.0106383	0.779385	-0.438982	0.743069	0.897426	0.755727	LOC123443875, LOC123395941, LOC123408126	3
GO:0008289	lipid binding	3/267	284/19561	0.0105634	0.773896	-0.451519	0.747368	0.898279	0.756446	LOC123424614, LOC123439680, LOC123413639	3
GO:0008135	translation factor activity, RNA binding	1/267	103/19561	0.00970874	0.711283	-0.345597	0.758122	0.898639	0.756749	LOC123427394	1
GO:0180051	translation factor activity	1/267	103/19561	0.00970874	0.711283	-0.345597	0.758122	0.898639	0.756749	LOC123427394	1
GO:0019783	ubiquitin-like protein peptidase activity	1/267	104/19561	0.00961538	0.704444	-0.355506	0.761441	0.898639	0.756749	LOC123452776	1
GO:0008234	cysteine-type peptidase activity	2/267	204/19561	0.00980392	0.718257	-0.475859	0.769978	0.898639	0.756749	LOC123451130, LOC123452776	2
GO:0016831	carboxy-lyase activity	1/267	107/19561	0.00934579	0.684693	-0.384724	0.771128	0.898639	0.756749	LOC123442868	1
GO:0008047	enzyme activator activity	1/267	109/19561	0.00917431	0.67213	-0.403796	0.777368	0.898639	0.756749	LOC123441165	1
GO:0016407	acetyltransferase activity	1/267	111/19561	0.00900901	0.66002	-0.422556	0.783438	0.898639	0.756749	LOC123445138	1
GO:0140359	ABC-type transporter activity	1/267	112/19561	0.00892857	0.654127	-0.431824	0.786411	0.898639	0.756749	LOC123407490	1
GO:0005525	GTP binding	2/267	213/19561	0.00938967	0.687908	-0.538746	0.790307	0.898639	0.756749	LOC123448354, LOC123404546	2
GO:0032561	guanyl ribonucleotide binding	2/267	213/19561	0.00938967	0.687908	-0.538746	0.790307	0.898639	0.756749	LOC123448354, LOC123404546	2
GO:0016705	oxidoreductase activity, acting on paired donors, with incorporation or reduction of molecular oxygen	5/267	483/19561	0.010352	0.758408	-0.63244	0.791916	0.898639	0.756749	LOC123431168, LOC123445073, LOC123395758, LOC123412540, LOC123412691	5
GO:0019001	guanyl nucleotide binding	2/267	218/19561	0.00917431	0.67213	-0.57266	0.800906	0.898639	0.756749	LOC123448354, LOC123404546	2
GO:0044877	protein-containing complex binding	2/267	219/19561	0.00913242	0.669061	-0.57936	0.802968	0.898639	0.756749	LOC123441165, LOC123399637	2
GO:0004386	helicase activity	1/267	118/19561	0.00847458	0.620866	-0.485938	0.803413	0.898639	0.756749	LOC123428372	1
GO:0005216	monoatomic ion channel activity	2/267	220/19561	0.00909091	0.66602	-0.586032	0.805011	0.898639	0.756749	LOC123447050, LOC123395873	2
GO:0004197	cysteine-type endopeptidase activity	1/267	120/19561	0.00833333	0.610518	-0.50344	0.808775	0.898639	0.756749	LOC123451130	1
GO:0140677	molecular function activator activity	1/267	120/19561	0.00833333	0.610518	-0.50344	0.808775	0.898639	0.756749	LOC123441165	1
GO:0140097	catalytic activity, acting on DNA	2/267	242/19561	0.00826446	0.605472	-0.726476	0.845435	0.935215	0.78755	LOC123399462, LOC123410964	2
GO:0003712	transcription coregulator activity	1/267	138/19561	0.00724638	0.530885	-0.650563	0.85093	0.937148	0.789177	LOC123452115	1
GO:0004175	endopeptidase activity	4/267	441/19561	0.00907029	0.664509	-0.838271	0.855369	0.937904	0.789814	LOC123451130, LOC123400016, LOC123407312, LOC123407825	4
GO:0008017	microtubule binding	1/267	149/19561	0.00671141	0.491692	-0.732679	0.871989	0.951953	0.801645	LOC123412465	1
GO:0015631	tubulin binding	1/267	154/19561	0.00649351	0.475728	-0.768363	0.880555	0.957125	0.806	LOC123412465	1
GO:0015267	channel activity	2/267	272/19561	0.00735294	0.538692	-0.901258	0.888339	0.957262	0.806115	LOC123447050, LOC123395873	2
GO:0022803	passive transmembrane transporter activity	2/267	272/19561	0.00735294	0.538692	-0.901258	0.888339	0.957262	0.806115	LOC123447050, LOC123395873	2
GO:0030246	carbohydrate binding	3/267	390/19561	0.00769231	0.563555	-1.02416	0.903921	0.965873	0.813366	LOC123443769, LOC123452219, LOC123412260	3
GO:0004674	protein serine/threonine kinase activity	4/267	489/19561	0.00817996	0.599282	-1.05566	0.904057	0.965873	0.813366	LOC123424362, LOC123424702, LOC123447791, LOC123448191	4
GO:0015078	proton transmembrane transporter activity	2/267	307/19561	0.00651466	0.477278	-1.08595	0.924376	0.978187	0.823737	LOC123427101, LOC123407384	2
GO:0004518	nuclease activity	1/267	194/19561	0.00515464	0.37764	-1.0248	0.931409	0.978187	0.823737	LOC123447219	1
GO:0016765	transferase activity, transferring alkyl or aryl (other than methyl) groups	1/267	198/19561	0.00505051	0.370011	-1.04811	0.935114	0.978187	0.823737	LOC123452848	1
GO:0030674	protein-macromolecule adaptor activity	1/267	201/19561	0.00497512	0.364488	-1.06536	0.937762	0.978187	0.823737	LOC123452115	1
GO:0016747	acyltransferase activity, transferring groups other than amino-acyl groups	3/267	446/19561	0.00672646	0.492795	-1.27466	0.944946	0.978187	0.823737	LOC123445138, LOC123449596, LOC123411072	3
GO:0060090	molecular adaptor activity	1/267	210/19561	0.0047619	0.348867	-1.11598	0.945076	0.978187	0.823737	LOC123452115	1
GO:0042626	ATPase-coupled transmembrane transporter activity	1/267	213/19561	0.00469484	0.343954	-1.13249	0.947318	0.978187	0.823737	LOC123407490	1
GO:0046873	metal ion transmembrane transporter activity	1/267	214/19561	0.0046729	0.342347	-1.13796	0.948045	0.978187	0.823737	LOC123412930	1
GO:0005506	iron ion binding	3/267	457/19561	0.00656455	0.480933	-1.32083	0.950798	0.978187	0.823737	LOC123412504, LOC123412540, LOC123412691	3
GO:0004497	monooxygenase activity	3/267	467/19561	0.00642398	0.470635	-1.36205	0.955612	0.97911	0.824514	LOC123430511, LOC123412540, LOC123412691	3
GO:0008092	cytoskeletal protein binding	1/267	264/19561	0.00378788	0.277508	-1.39033	0.974089	0.993969	0.837026	LOC123412465	1
GO:0009055	electron transfer activity	1/267	280/19561	0.00357143	0.261651	-1.46388	0.979269	0.995192	0.838056	LOC123405852	1
GO:0015399	primary active transmembrane transporter activity	1/267	307/19561	0.00325733	0.238639	-1.58172	0.985777	0.99775	0.84021	LOC123407490	1
GO:0008194	UDP-glycosyltransferase activity	1/267	339/19561	0.00294985	0.216113	-1.71271	0.990906	0.998381	0.840742	LOC123440216	1
GO:0043531	ADP binding	1/267	390/19561	0.0025641	0.187852	-1.90579	0.995548	0.998381	0.840742	LOC123412314	1
GO:0140098	catalytic activity, acting on RNA	1/267	462/19561	0.0021645	0.158576	-2.15308	0.998381	0.998381	0.840742	LOC123428372	1
