## Supplemental Dataset 13 for "Temporal genomic imprinting regulates grain filling in barley"

### Sheet: List3
Supplementary Data Set 13. Transcriptomic analysis of GO term "nutrient reservoir activity" in lys3.c mutant crosses. L - LYS3 wild-type, l - lys3.c mutant, TPM - transcripts per million, 8N/12N/20N - 8/12/20 days after pollination endosperm.
GeneID	Description	LL-L_8N	LL-l_8N	ll-L_8N	ll-l_8N	LL-L_12N	LL-l_12N	ll-L_12N	ll-l_12N	LL-L_20N	LL-l_20N	ll-L_20N	ll-l_20N
LOC123395787	gamma-hordein-1	1112.24	1.86202	0.325012	0.288461	5540.33	10835	475.741	0.718035	5354.96	17151.1	4936.63	1698.81
LOC123396758	gamma-hordein-1-like	1995.4	1.46256	0.554512	2.48341	6268.91	12843.9	552.157	2.3422	9029.17	28235.8	10620.6	5452.68
LOC123406393	B3-hordein-like	1675.64	22.5849	6.35953	11.9767	6260.32	8788.83	908	15.9716	19191	16245.2	21938.4	26010
LOC123407503	B3-hordein	1807.4	32.47	6.47921	23.5556	7291.85	10958.2	858.828	15.645	17858.6	16391.2	24197.7	21974.6
LOC123408444	B3-hordein-like	319.755	1.80017	0.490783	1.23029	1011.48	1802.65	141.292	2.2997	4535.6	4221.31	6132.09	7709.86
LOC123408950	glutelin type-B 1-like	971.946	29.8674	10.167	1.3505	6376.41	7056.65	125.011	3.78414	7310.29	5539.64	9329.39	12103.9
LOC123409417	B3-hordein-like	1676.3	3.76467	2.86818	2.41638	6645.78	10764.7	685.276	2.97475	22748.4	21744.3	28261.8	8559.31
LOC123410516	avenin-like b6	39.2019	0	0.0149565	0.0207332	40.0932	91.5197	3.72944	0	112.696	447.434	90.9983	4.6318
LOC123412174	legumin A-like	1.50793	0.0426327	0.0110053	0.067203	2.15355	1.14463	0.0233386	0.0115571	23.2459	21.9809	7.1659	11.5385
LOC123414127	B1-hordein-like	20.8032	0	0.027254	0	63.29	129.595	5.58063	0	94.0218	251.681	101.013	0.0869994
LOC123417298	B1-hordein-like	6.99286	0	0	0.0124478	31.8607	44.6768	1.62992	0	56.5159	77.0477	54.4447	0.580582
LOC123418852	B1-hordein	5457.19	1.85797	0.904427	0.737968	21723.1	42973.9	393.748	0.108318	174213	238686	175485	3107.05
LOC123421867	B1-hordein-like	350.558	0.202771	0.425085	0.0895332	575.791	915.792	67.5702	0	709.262	884.805	657.472	10.1947
LOC123423399	B1-hordein-like	841.611	1.0346	0.170682	0.0142522	1967.42	3216.08	222.317	0.120588	6736	8193.13	4956.42	103.832
LOC123443530	glutenin, high molecular weight subunit DY10-like, transcript variant X1	1047.1	7.01043	5.83591	86.0837	4549.83	8485.49	654.438	93.889	25746.8	27049.1	36750.5	46238.2
LOC123444543	B3-hordein-like, transcript variant X1	16.4466	0.517892	0.535071	0.360492	73.7683	128.392	7.05926	0.147212	80.112	110.962	101.809	110.709
LOC123452272	gamma-hordein-3	3538.85	13.3827	4.1255	36.3411	12124.3	17470.7	1281.78	28.1293	22780.8	33505.8	37042	79551.1
LOC123453106	gamma-gliadin B-like	5.09426	0	0	0	10.0634	25.3146	0.299758	0	3.49687	1.35519	1.371	0.0135017
